# Biophysical modeling reveals how recording geometry shapes representations of cortical activity

**DOI:** 10.64898/2026.09.17.752414

**Authors:** A. A. Díaz-Montiel, J. A. Willis, G. Unal, A.M. Abrego, Y. Kajikawa, J. C. Mosher, C. E. Schroeder, S. Dura-Bernal, J. P. Seymour, S. A. Neymotin

## Abstract

**Objective:** Determine how recording geometry shapes the spatial organization of cortical activity represented in extracellular signals.

**Approach:** We combined a biophysical macaque auditory thalamocortical model with forward models of linear laminar (UPROBE) and Directional and Scalable (DiSc) electrodes. Four conditions combined graded thalamic drive (Peak, Mid, Low, and Off-best, in descending order) with distinct fixed connectivity realizations; each was evaluated across 25 background-input realizations. Population-specific extracellular signals were calculated from compartmental transmembrane currents, and experimental tone and broadband-noise (BBN) responses were analyzed for both probe geometries.

**Main results:** Extracellular response patterns and relative contributions of neuronal populations differed across model conditions and signal measures. Layer 2/3 intratelencephalic neurons comprised 39.38% of cortical cells but contributed 54.86% of the normalized multiunit activity (MUA)-like envelope magnitude in the Peak condition; their contributions ranged from 9.76% to 54.86% across the four conditions. Early MUA-like envelope amplitude was 0.00676 a.u. (arbitrary units) higher in Peak than in Mid (95% bootstrap confidence interval 0.00061-0.01272), although these conditions differed in both drive and connectivity. In experimental nonhuman primate (NHP) recordings, Pearson correlations between BBN and the mean tone-evoked spatial response profile averaged 0.802 across six DiSc and 0.875 across eight UPROBE penetrations.

**Significance:** Biophysical source and electrode models help distinguish neural source organization from the spatial information retained by recording geometry. Experimental correlations support shared spatial response structure across tones and noise, subject to penetration dependence and fixed stimulus-order effects.
