## Supplementary material for "Biophysical modeling reveals how recording geometry shapes representations of cortical activity": Figure3_condition_summary.csv

condition	signal	population	n	mean_percent	sem_percent	min_percent	max_percent	mean_raw	sem_raw
Peak	LFP	L2/3 IT	25	40.445794473599996	0.5949806695997789	26.23703139	41.97934845	0.7189127795517762	0.021105368403792867
Peak	LFP	L4 SS	25	16.134575865600002	0.6270672961615775	11.94031002	29.99158088	0.27905240346367155	0.003113890569720781
Peak	LFP	L4 IT	25	16.1215689752	0.6058218202242358	11.57624603	29.31725974	0.27905049681093075	0.0033619543747811483
Peak	LFP	L5 IT	25	6.29749194796	0.19118142141531785	2.463910686	8.157271927	0.11279849252570089	0.004711495794662044
Peak	LFP	L5 PT	25	0.52757819	0.018895877770800613	0.4607452137	0.954545179	0.00915544328129183	0.00013663625490808142
Peak	LFP	Deep-layer IT/CT	25	15.499505088840001	0.41061408498197666	8.668855501	20.38811694	0.2768227449194917	0.011271240917121257
Peak	LFP	PV	25	1.5034538340920003	0.053560813849197544	0.3223006683	1.900062196	0.027003084118624125	0.0011570398963179985
Peak	LFP	SST	25	0.8129013714760001	0.014450493099312494	0.6940557855	0.9907293355	0.01431507709028057	0.00040006114558094894
Peak	LFP	VIP	25	0.820418894896	0.02337509500875402	0.3938176538	1.102261469	0.014663219314567504	0.0005977922023709655
Peak	LFP	NGF	25	1.836711358568	0.07004946945817456	0.6599689702	2.456245738	0.03293510388289775	0.001555715245680807
Peak	CSD	L2/3 IT	25	50.0060339812	0.3558272075747735	43.48272486	54.36465046	4.6619577799372105e-05	1.2117991682239567e-06
Peak	CSD	L4 SS	25	12.43576548256	0.47628956768843195	8.659937674	22.72046051	1.133757598498043e-05	1.3335523617618063e-07
Peak	CSD	L4 IT	25	11.9742763922	0.43956823609107154	8.380263762	21.301984	1.0926854090306044e-05	1.3498964154417678e-07
Peak	CSD	L5 IT	25	4.9196908392	0.1407865152955943	1.704168263	5.728208934	4.634655357710964e-06	1.7766395277941122e-07
Peak	CSD	L5 PT	25	0.4507396337399999	0.014936746059952228	0.3473755203	0.7280311245	4.142091644011896e-07	1.0455942023413576e-08
Peak	CSD	Deep-layer IT/CT	25	12.421937932359999	0.26836923461653994	6.187578739	13.90703362	1.166022489822699e-05	3.8959491456415006e-07
Peak	CSD	PV	25	1.82632843772	0.058422065122334076	0.523538257	2.21763385	1.7227842148194715e-06	7.008792069007982e-08
Peak	CSD	SST	25	1.108277829668	0.03552129489304652	0.8589679456	1.599671054	1.0314632908421145e-06	4.4878503222753953e-08
Peak	CSD	VIP	25	0.790217324364	0.01037008764546333	0.6516689152	0.888237484	7.370717499399525e-07	2.0676284983219193e-08
Peak	CSD	NGF	25	4.0667321457600005	0.1529521709042423	1.321742831	4.889254735	3.841771898368219e-06	1.8092662509044512e-07
Peak	MUA-like	L2/3 IT	25	54.859719319599996	1.4919760199643084	20.07274126	59.09677327	0.04452597356207999	0.002113603325261027
Peak	MUA-like	L4 SS	25	8.13593193308	0.9111791449024509	5.510046677	29.40540384	0.0058109398197600005	0.00013001199899845332
Peak	MUA-like	L4 IT	25	8.79054253972	0.9112140605947662	5.796418203	29.97644534	0.006317196875519999	0.00013236274684982896
Peak	MUA-like	L5 IT	25	7.088197699	0.2540956259857935	2.123205874	7.950710371	0.00570347467588	0.0002455064145029273
Peak	MUA-like	L5 PT	25	0.248581304712	0.0073180981164259196	0.1889868079	0.3099408759	0.000197640676172	1.0917168890978004e-05
Peak	MUA-like	Deep-layer IT/CT	25	6.394708876879999	0.3329216717630895	3.915768167	11.46608366	0.005265936325896	0.0004547723854301922
Peak	MUA-like	PV	25	2.022664059716	0.0579224001391732	0.9859649809	2.700214444	0.0016425060773200002	9.275707066504611e-05
Peak	MUA-like	SST	25	2.9690196211199997	0.10347257533731047	2.535302296	5.316898705	0.002291029929204	8.85374716408448e-05
Peak	MUA-like	VIP	25	1.448091738144	0.0458164177512428	0.4656437706	1.769169298	0.0011773000227192	5.8302179596002565e-05
Peak	MUA-like	NGF	25	8.042542908480002	0.1580673675117942	7.011015277	9.78335531	0.00643284368804	0.0003381414021975648
Mid	LFP	L2/3 IT	25	41.017376210849626	0.5678158038022083	27.53314146538548	42.32856480886228	0.6775569659176962	0.01843679273968818
Mid	LFP	L4 SS	25	16.668600135595902	0.532036814328649	14.386009976579693	28.931072957534596	0.2696941661273439	0.0015762876577835433
Mid	LFP	L4 IT	25	16.64639069313602	0.5219550793231112	14.308535544421735	28.645807760014762	0.26939829939119286	0.001558940336072605
Mid	LFP	L5 IT	25	6.078917992281074	0.1708766569332225	2.174794518635071	6.826729350890854	0.10109697119256296	0.003713283984225651
Mid	LFP	L5 PT	25	0.548614847126862	0.0205347433748278	0.47075753431531925	1.0136166388400767	0.008859989912924894	0.00010301812999967712
Mid	LFP	Deep-layer IT/CT	25	14.428535001042565	0.3081755460082157	8.637112840171442	16.87517277820361	0.23915420259569628	0.008269140711739668
Mid	LFP	PV	25	1.5380512587756676	0.04184347092159215	0.5593568389391047	1.6888712364713376	0.025561715184416925	0.0009033381199208161
Mid	LFP	SST	25	0.7018977152724868	0.01137446455989611	0.6024708806818088	0.8936512410344883	0.011481069914340709	0.00024022100122193267
Mid	LFP	VIP	25	0.7866686382158709	0.01768679712102946	0.37011569621708984	0.8358466114383063	0.013042505019288853	0.000417770259799261
Mid	LFP	NGF	25	1.5849475077039346	0.07089288369155014	1.121058419815549	2.4259397517509638	0.026273334917523674	0.0014541513779151168
Mid	CSD	L2/3 IT	25	50.23692575126426	0.28473792443841667	44.02143105945446	51.38225199000938	4.3988566568590444e-05	9.222422666551529e-07
Mid	CSD	L4 SS	25	12.696125980789757	0.39220082146293644	11.164607656713025	21.844806815011783	1.0952080806129892e-05	6.81259537097113e-08
Mid	CSD	L4 IT	25	12.223994676044505	0.38412178922716356	10.533933717485878	21.15909802090273	1.0542698505756238e-05	7.088669059763254e-08
Mid	CSD	L5 IT	25	4.782509335973642	0.14166912152429934	1.4721880407852126	5.248515498652162	4.2303528717394445e-06	1.5256069342724957e-07
Mid	CSD	L5 PT	25	0.4528110752995177	0.013574653793032687	0.3618527684818562	0.6927677488891925	3.921223430793963e-07	8.500526375652517e-09
Mid	CSD	Deep-layer IT/CT	25	12.407526096100314	0.260793303352451	6.341954220804816	13.501792414958295	1.093570208560027e-05	3.363792402382067e-07
Mid	CSD	PV	25	1.8039789336236403	0.04581063517214544	0.7431486846833119	1.9833540198885153	1.5917816771245173e-06	5.200042174379477e-08
Mid	CSD	SST	25	0.9188417902030469	0.03162881433870001	0.7491339133629283	1.449374853168325	7.971723966789393e-07	2.4397276561591604e-08
Mid	CSD	VIP	25	0.7952707429571778	0.010400462321441043	0.6485496301485566	0.850617949082079	6.969899479387143e-07	1.715250093485107e-08
Mid	CSD	NGF	25	3.682015617744139	0.1466231269051434	1.6266809261516324	5.390651404703324	3.2561797576515746e-06	1.5488027060308084e-07
Mid	MUA-like	L2/3 IT	25	54.77510256571417	1.6215265576027118	17.75397153762668	59.30640708667266	0.038859911452241686	0.001956679086482787
Mid	MUA-like	L4 SS	25	9.117531399011053	0.8252556568681477	6.481194984108942	27.958310098118474	0.005809026382851701	0.00013845036785655251
Mid	MUA-like	L4 IT	25	8.821968947130863	0.8400391490441734	6.2401390749576535	28.214838356637063	0.005589015270865571	0.00010373130779992815
Mid	MUA-like	L5 IT	25	7.219188031898024	0.25495085093876957	1.4142033133011471	8.730943327668065	0.0050985435673849885	0.0002245979684523956
Mid	MUA-like	L5 PT	25	0.2923664807600679	0.014927389061901889	0.15381292341079086	0.5006031347105458	0.0001983990355959906	1.1990548222488892e-05
Mid	MUA-like	Deep-layer IT/CT	25	6.437885509330033	0.13839711887599787	4.811771704073664	7.86903320736343	0.004526412220833295	0.000249468093134468
Mid	MUA-like	PV	25	1.9119595475499	0.05308116474591	0.8078717962388906	2.25967448262136	0.0013515238617266368	6.898662563646987e-05
Mid	MUA-like	SST	25	2.655885841660997	0.09338807084045143	2.2423808117364366	4.576818944298356	0.0017851787565478137	6.193331995286775e-05
Mid	MUA-like	VIP	25	1.2672435587106745	0.03362392110589589	0.5381607175321858	1.4916791588842246	0.000894449726772278	4.3925044604514584e-05
Mid	MUA-like	NGF	25	7.500868118234224	0.32470373325924934	5.273739511425916	13.423450397462991	0.005068157081870628	0.00024332865574144296
Low	LFP	L2/3 IT	25	22.484325416474086	2.6704831314604136	8.815066416085632	52.007469942698854	0.1676535252753331	0.029007494810065045
Low	LFP	L4 SS	25	29.562502593428608	1.6748337359929277	11.77992787569345	39.24011021133999	0.17473172022355235	0.005747095263509155
Low	LFP	L4 IT	25	29.54532151444248	1.6479296847637919	10.77634935342244	38.06718364121911	0.17511147759260978	0.006108280615499536
Low	LFP	L5 IT	25	6.256845952363348	0.37057679007697353	3.2198388174776844	9.195144157913026	0.04251269001422714	0.004569988409251938
Low	LFP	L5 PT	25	0.9970809631153044	0.05940288250751334	0.492116567709624	1.4920691758471707	0.0058837763803938955	0.00020035513267056818
Low	LFP	Deep-layer IT/CT	25	7.395275331537563	0.33431765967488214	5.517906178393802	11.127661711698517	0.050326037940286616	0.005665553076940303
Low	LFP	PV	25	0.6607379311393318	0.1083671735689011	0.053951182229832445	1.4339270364143384	0.005182634165242846	0.0010220882502690334
Low	LFP	SST	25	0.9738785407647674	0.0352005560139063	0.6067930980961033	1.3106923023362282	0.00591655243857269	0.0001851795627396605
Low	LFP	VIP	25	0.3183625267929095	0.04455149401822074	0.1201480761133026	0.8531937477726824	0.002357742010531657	0.0004664500941653193
Low	LFP	NGF	25	1.8056692299415928	0.11872833896588306	1.0029342431950774	3.2842925381211554	0.011407710225384815	0.0010361344141176763
Low	CSD	L2/3 IT	25	31.760743844935067	2.939302145326013	11.725870090314642	61.795628280673	1.230785748889171e-05	1.9124929363641764e-06
Low	CSD	L4 SS	25	24.29070272596622	1.749088020553193	6.946083085400918	34.62949441886506	7.172927172225866e-06	2.5405618898173186e-07
Low	CSD	L4 IT	25	23.510388542632846	1.6803316517970415	6.059865721077543	32.550613996828815	6.958506335755547e-06	2.5977130839932313e-07
Low	CSD	L5 IT	25	5.13345530389867	0.2810951633212492	2.315691251034341	7.461955734041459	1.8218160822798417e-06	2.01424862004735e-07
Low	CSD	L5 PT	25	0.8722557182021832	0.062268384941514175	0.36995587720433537	1.4620359018698998	2.6083213146424694e-07	1.0848747097586999e-08
Low	CSD	Deep-layer IT/CT	25	7.542086236940625	0.3815903868386737	5.550726514720592	12.133646058143208	2.7549994533443743e-06	3.5936333021666274e-07
Low	CSD	PV	25	0.970060839806618	0.16318032758825157	0.07488520386518838	2.8600465111307907	3.9441795082404477e-07	8.253382075985849e-08
Low	CSD	SST	25	1.2816722461557086	0.06571982851233071	0.7071279157456294	2.1825567105116854	3.9732485272724236e-07	1.6233561192963145e-08
Low	CSD	VIP	25	0.464827759922043	0.05034113091310323	0.14781891756255425	1.0119116829933954	1.7926340585445396e-07	2.97262895536157e-08
Low	CSD	NGF	25	4.173806781540016	0.289491706967156	2.2467527731488155	8.81602111649281	1.3394280111878881e-06	1.1332728277618621e-07
Low	MUA-like	L2/3 IT	25	18.53622453749806	2.530207826748195	5.307985884102609	50.467062339619055	0.0025690934436194608	0.0006892200376813686
Low	MUA-like	L4 SS	25	23.202902845051184	1.360205192994546	10.35295030190313	32.764517900856745	0.0020526257289828153	0.00010499577980132838
Low	MUA-like	L4 IT	25	22.00756793124336	1.272881719156066	8.673200181941537	31.798889053560696	0.0019563294518179877	9.929654493657806e-05
Low	MUA-like	L5 IT	25	3.783125949102244	0.5296536880470317	0.7915277257826615	9.740450976637257	0.0004955527060478855	0.00010870003848864253
Low	MUA-like	L5 PT	25	0.9184741573358282	0.0992901824675407	0.1428078873075596	1.8689965249043796	7.748964765216637e-05	6.926269945036476e-06
Low	MUA-like	Deep-layer IT/CT	25	4.40144134493134	0.18391258048429146	3.0513361198330533	6.667012402153509	0.00046024250707667733	6.744034645339805e-05
Low	MUA-like	PV	25	1.2695291681415697	0.18303362497419148	0.18726444133379122	3.6274305518997574	0.00016447218246402176	3.417261523233792e-05
Low	MUA-like	SST	25	8.2148766266674	0.45040978573259893	3.1778873787536126	13.195242393646087	0.0007312456149435317	3.652606249549965e-05
Low	MUA-like	VIP	25	1.1755930380239317	0.146419318657328	0.27314905867371925	2.9434210219875974	0.00014217299971098598	2.8484102563646168e-05
Low	MUA-like	NGF	25	16.490264402005085	0.9259130915044042	9.112965381404486	26.206044973595468	0.0015876001978945308	0.00015254486350977652
Off-best	LFP	L2/3 IT	25	16.570841946467155	1.6476802527149261	9.792928501492971	39.87637108042757	0.08125377448423028	0.033666004690298554
Off-best	LFP	L4 SS	25	24.443818936617276	1.2077060505766914	13.152645740861166	33.547254572317065	0.05768037104984616	0.011941426212860274
Off-best	LFP	L4 IT	25	24.93079079372798	1.2941030132426627	13.32750355282314	33.809337610650275	0.05885434722766848	0.012103131241365266
Off-best	LFP	L5 IT	25	10.29832520439349	1.0517436205364836	5.624009519123694	28.760048931295152	0.031123298765132253	0.009424881340157931
Off-best	LFP	L5 PT	25	2.077289552933965	0.18808222256801133	0.5837024008545026	3.5611658179749095	0.0038603629881255024	0.0008747209399591907
Off-best	LFP	Deep-layer IT/CT	25	10.806580037347034	0.7410757790099908	5.479191888694377	19.81312882187916	0.040836451774966157	0.016052052239416994
Off-best	LFP	PV	25	0.6341347083796282	0.16933169515503882	0.07629332248053716	3.1209900041465715	0.0038560549329182733	0.0018600725856893548
Off-best	LFP	SST	25	1.9450112523501062	0.18343694193745935	0.7759431810173748	4.116306012403996	0.0037126259481542185	0.0007113855229807427
Off-best	LFP	VIP	25	0.8739233594496636	0.1026163797325144	0.17642217595393564	2.3321309368431486	0.0036791160387599857	0.0016572726679692138
Off-best	LFP	NGF	25	7.419284208333704	0.9883902191661992	1.5459301288050957	20.936321278152214	0.012272023384922575	0.0019034642251627258
Off-best	CSD	L2/3 IT	25	22.685934813247837	2.450731168801823	10.94371077848919	54.493760705218754	6.8359571466185285e-06	2.9698882195815257e-06
Off-best	CSD	L4 SS	25	19.340087815247376	1.2171749868347277	8.288180164029992	28.250386088924028	2.406858475709264e-06	4.5816921500279896e-07
Off-best	CSD	L4 IT	25	18.84517685400846	1.2547358870869387	8.025281795979906	27.717914355634083	2.3509770769526566e-06	4.4667213837633773e-07
Off-best	CSD	L5 IT	25	7.129361853137578	0.7561830154801401	3.4350644390569953	19.099540060507362	1.1704953802927272e-06	3.4226882718783166e-07
Off-best	CSD	L5 PT	25	1.6835848395601911	0.14312434086839712	0.3410991482637568	2.675631331915772	1.6673818777502015e-07	3.069880172040704e-08
Off-best	CSD	Deep-layer IT/CT	25	8.33438145292045	0.5244205587740955	5.522239609329087	14.687146421260868	1.8993458907293263e-06	7.44588475048671e-07
Off-best	CSD	PV	25	1.3079078870135152	0.42545303747564195	0.12217257455761488	7.605339108735122	2.96066718133157e-07	1.2332498302127444e-07
Off-best	CSD	SST	25	2.8600203904655697	0.4201101490438915	1.1877356860636987	9.548782317596528	3.611190202818359e-07	1.0295170608630636e-07
Off-best	CSD	VIP	25	1.1198626634096351	0.11929122150598814	0.35060425865113576	2.4720948607268216	2.1757422605730703e-07	8.725761165948907e-08
Off-best	CSD	NGF	25	16.693681430989383	2.2498141285969275	4.05978725398755	41.87260856955247	1.5455947223061264e-06	2.3717699987311084e-07
Off-best	MUA-like	L2/3 IT	25	9.763252387984357	1.1347894838924533	3.642313983048416	27.193697341592276	0.0008207877233353035	0.00042655815619517393
Off-best	MUA-like	L4 SS	25	13.90931176649132	1.2723994675288144	0.062017082519358106	28.387808966761558	0.0005114725588370602	0.00013284138806701353
Off-best	MUA-like	L4 IT	25	12.937176537690691	1.0766593868433743	0.05992534680523167	22.49568966833168	0.0004775951022822737	0.0001290990687459186
Off-best	MUA-like	L5 IT	25	2.764895310523711	0.5410300893281723	0.6711997069180441	12.181915091472218	0.00021965652438421946	0.00010785136566304002
Off-best	MUA-like	L5 PT	25	1.2181014774939607	0.16392241205499777	0.0016509367620678081	3.1203134093249063	3.420376738435963e-05	5.8257472444694424e-06
Off-best	MUA-like	Deep-layer IT/CT	25	5.143265341888255	0.5705705483061531	2.45727271735111	15.762936182783763	0.00042829647557723275	0.000197323423301995
Off-best	MUA-like	PV	25	2.2344084058353912	0.766442481051167	0.15331891145331694	13.735413716560043	0.0002801911419264737	0.00014169555114457454
Off-best	MUA-like	SST	25	9.461814808519208	0.7870373057426353	3.3943315429119676	17.262812974873338	0.00048073158808192455	0.00014838223700207862
Off-best	MUA-like	VIP	25	2.408749918352331	0.3431507885839657	0.28737267882360645	6.445917094563923	0.00018282416700225924	7.674163345196296e-05
Off-best	MUA-like	NGF	25	40.159024045220775	2.455906681800887	19.33569487962049	60.76563554906005	0.0016854585343362637	0.00039541389639981516
