## Supplementary material for "Biophysical modeling reveals how recording geometry shapes representations of cortical activity": Figure3_counts_and_Peak.csv

population	constituents	count	cortical_total	cell_percent	LFP_mean_percent	LFP_sem_percent	LFP_contribution_to_count_ratio	CSD_mean_percent	CSD_sem_percent	CSD_contribution_to_count_ratio	MUA_mean_percent	MUA_sem_percent	MUA_contribution_to_count_ratio
L2/3 IT	IT2;IT3	4799	12187	39.3780257651596	40.445794473599996	0.5949806695997789	1.0271158517394523	50.0060339812	0.3558272075747735	1.2698969287953414	54.859719319599996	1.4919760199643084	1.3931556560699419
L4 SS	ITS4	837	12187	6.8679740707311066	16.134575865600002	0.6270672961615775	2.3492482207176493	12.43576548256	0.47628956768843195	1.8106890553877986	8.13593193308	0.9111791449024509	1.1846189064330461
L4 IT	ITP4	837	12187	6.8679740707311066	16.1215689752	0.6058218202242358	2.3473543739637086	11.9742763922	0.43956823609107154	1.7434947000208054	8.79054253972	0.9112140605947662	1.279932400616101
L5 IT	IT5A;IT5B	830	12187	6.810535816854025	6.29749194796	0.19118142141531785	0.9246690887926328	4.9196908392	0.1407865152955943	0.7223647259919326	7.088197699	0.2540956259857935	1.0407694621411205
L5 PT	PT5B	471	12187	3.8647739394436695	0.52757819	0.018895877770800613	0.13650945650806792	0.4507396337399999	0.014936746059952228	0.1166276839997745	0.248581304712	0.0073180981164259196	0.06431975287739158
Deep-layer IT/CT	IT6;CT5A;CT5B;CT6	2848	12187	23.369163863132847	15.499505088840001	0.41061408498197666	0.6632460270986414	12.421937932359999	0.26836923461653994	0.531552519598565	6.394708876879999	0.3329216717630895	0.27363875380104125
PV	PV2;PV3;PV4;PV5A;PV5B;PV6	573	12187	4.701731353081152	1.5034538340920003	0.053560813849197544	0.31976600132773486	1.82632843772	0.058422065122334076	0.3884374288044265	2.022664059716	0.0579224001391732	0.4301955828230173
SST	SOM2;SOM3;SOM4;SOM5A;SOM5B;SOM6	317	12187	2.6011323541478624	0.8129013714760001	0.014450493099312494	0.3125182654314831	1.108277829668	0.03552129489304652	0.4260751391218901	2.9690196211199997	0.10347257533731047	1.1414335054444618
VIP	VIP2;VIP3;VIP4;VIP5A;VIP5B;VIP6	279	12187	2.2893246902437023	0.820418894896	0.02337509500875402	0.3583672068852169	0.790217324364	0.01037008764546333	0.34517485777864043	1.448091738144	0.0458164177512428	0.6325410040416103
NGF	NGF1;NGF2;NGF3;NGF4;NGF5A;NGF5B;NGF6	396	12187	3.249364076474932	1.836711358568	0.07004946945817456	0.5652525587592984	4.0667321457600005	0.1529521709042423	1.2515470873832608	8.042542908480002	0.1580673675117942	2.4751128895365095
