## Supplementary material for "Biophysical modeling reveals how recording geometry shapes representations of cortical activity": Figure5_contact_masks.csv

analysis	session	probe	tone_code	selected_indices0	selected_n	selection
B_corrected	cr19_251103_134626	DiSc	1	[53, 44, 22, 28, 32, 30, 24, 21, 40, 46, 13, 25, 37, 45, 6, 29]	16	per-tone largest signed energies
B_corrected	cr19_251103_134626	DiSc	2	[14, 21, 17, 16, 37, 62, 30, 63, 45, 33, 29, 6, 40, 24, 32, 25]	16	per-tone largest signed energies
B_corrected	cr19_251103_134626	DiSc	3	[37, 22, 30, 29, 6, 8, 62, 45, 16, 63, 33, 17, 40, 32, 24, 25]	16	per-tone largest signed energies
B_corrected	cr19_251103_134626	DiSc	4	[41, 30, 46, 34, 1, 45, 6, 8, 16, 24, 40, 9, 33, 17, 32, 25]	16	per-tone largest signed energies
B_corrected	cr19_251103_134626	DiSc	5	[29, 24, 45, 34, 1, 6, 18, 0, 9, 19, 33, 25, 16, 32, 17, 8]	16	per-tone largest signed energies
B_corrected	cr19_251103_134626	DiSc	6	[2, 35, 12, 40, 18, 31, 15, 45, 19, 13, 16, 14, 0, 34, 10, 6]	16	per-tone largest signed energies
B_corrected	cr19_251103_134626	DiSc	7	[11, 28, 18, 7, 39, 19, 49, 36, 14, 37, 2, 13, 23, 45, 29, 6]	16	per-tone largest signed energies
B_corrected	cr19_251103_134626	DiSc	8	[2, 61, 3, 53, 13, 5, 14, 45, 22, 7, 62, 23, 30, 39, 15, 6]	16	per-tone largest signed energies
B_corrected	cr19_251103_134626	DiSc	9	[10, 2, 0, 37, 8, 14, 15, 7, 39, 23, 6, 45, 38, 22, 62, 63]	16	per-tone largest signed energies
B_corrected	cr19_251103_134626	DiSc	10	[45, 46, 31, 47, 21, 7, 30, 37, 6, 14, 38, 23, 13, 22, 39, 15]	16	per-tone largest signed energies
B_corrected	cr19_251103_134626	DiSc	11	[5, 8, 37, 6, 63, 21, 39, 31, 30, 45, 38, 29, 22, 13, 14, 23]	16	per-tone largest signed energies
B_corrected	cr19_251103_134626	DiSc	12	[37, 21, 3, 6, 46, 31, 53, 38, 45, 7, 13, 14, 39, 23, 22, 15]	16	per-tone largest signed energies
B_corrected	cr19_251103_134626	DiSc	13	[24, 18, 63, 53, 13, 10, 40, 46, 54, 2, 14, 45, 15, 23, 39, 22]	16	per-tone largest signed energies
B_corrected	cr19_251103_134626	DiSc	14	[26, 44, 47, 30, 7, 37, 31, 21, 14, 29, 13, 45, 46, 22, 23, 39]	16	per-tone largest signed energies
B_corrected	cr23_251112_122643	DiSc	1	[6, 13, 54, 59, 20, 21, 61, 45, 29, 28, 37, 53, 60, 36, 52, 44]	16	per-tone largest signed energies
B_corrected	cr23_251112_122643	DiSc	2	[4, 16, 54, 28, 17, 36, 59, 8, 29, 61, 37, 45, 60, 53, 44, 52]	16	per-tone largest signed energies
B_corrected	cr23_251112_122643	DiSc	3	[32, 51, 21, 6, 37, 46, 54, 4, 59, 29, 61, 45, 60, 44, 53, 52]	16	per-tone largest signed energies
B_corrected	cr23_251112_122643	DiSc	4	[29, 61, 59, 46, 54, 52, 8, 10, 5, 4, 44, 17, 60, 45, 53, 3]	16	per-tone largest signed energies
B_corrected	cr23_251112_122643	DiSc	5	[10, 29, 61, 62, 53, 18, 0, 31, 33, 16, 45, 2, 17, 1, 8, 9]	16	per-tone largest signed energies
B_corrected	cr23_251112_122643	DiSc	6	[49, 31, 57, 16, 17, 0, 47, 34, 10, 14, 12, 1, 32, 13, 8, 9]	16	per-tone largest signed energies
B_corrected	cr23_251112_122643	DiSc	7	[26, 49, 20, 16, 56, 61, 2, 37, 31, 1, 34, 9, 14, 17, 0, 8]	16	per-tone largest signed energies
B_corrected	cr23_251112_122643	DiSc	8	[14, 7, 31, 5, 48, 61, 49, 13, 21, 38, 9, 39, 6, 22, 15, 0]	16	per-tone largest signed energies
B_corrected	cr23_251112_122643	DiSc	9	[25, 36, 46, 40, 32, 45, 55, 31, 1, 39, 8, 22, 6, 13, 63, 14]	16	per-tone largest signed energies
B_corrected	cr23_251112_122643	DiSc	10	[13, 54, 8, 53, 37, 18, 23, 47, 22, 6, 15, 42, 0, 31, 39, 14]	16	per-tone largest signed energies
B_corrected	cr23_251112_122643	DiSc	11	[51, 13, 53, 60, 38, 46, 39, 9, 2, 33, 37, 47, 16, 0, 31, 14]	16	per-tone largest signed energies
B_corrected	cr23_251112_122643	DiSc	12	[13, 41, 4, 33, 15, 5, 7, 18, 22, 32, 6, 14, 9, 31, 10, 39]	16	per-tone largest signed energies
B_corrected	cr23_251112_122643	DiSc	13	[37, 31, 16, 51, 56, 3, 49, 8, 32, 62, 48, 24, 15, 39, 34, 63]	16	per-tone largest signed energies
B_corrected	cr23_251112_122643	DiSc	14	[22, 63, 41, 60, 14, 53, 46, 39, 15, 34, 47, 31, 6, 38, 20, 21]	16	per-tone largest signed energies
B_corrected	cr25_251117_114700	DiSc	1	[19, 47, 15, 20, 4, 13, 31, 10, 18, 5, 23, 12, 7, 39, 6, 14]	16	per-tone largest signed energies
B_corrected	cr25_251117_114700	DiSc	2	[22, 13, 47, 39, 20, 30, 38, 18, 21, 5, 12, 23, 7, 31, 6, 14]	16	per-tone largest signed energies
B_corrected	cr25_251117_114700	DiSc	3	[1, 7, 37, 39, 21, 13, 30, 38, 5, 61, 23, 12, 31, 6, 47, 14]	16	per-tone largest signed energies
B_corrected	cr25_251117_114700	DiSc	4	[23, 6, 37, 35, 30, 21, 28, 45, 7, 17, 13, 38, 47, 12, 39, 14]	16	per-tone largest signed energies
B_corrected	cr25_251117_114700	DiSc	5	[34, 1, 11, 54, 5, 7, 47, 23, 22, 31, 18, 6, 21, 39, 15, 14]	16	per-tone largest signed energies
B_corrected	cr25_251117_114700	DiSc	6	[57, 29, 21, 5, 19, 26, 1, 13, 6, 30, 23, 8, 39, 7, 22, 31]	16	per-tone largest signed energies
B_corrected	cr25_251117_114700	DiSc	7	[10, 16, 55, 30, 53, 22, 13, 5, 23, 7, 39, 15, 38, 6, 31, 14]	16	per-tone largest signed energies
B_corrected	cr25_251117_114700	DiSc	8	[28, 13, 19, 30, 29, 4, 22, 2, 23, 38, 12, 7, 39, 6, 14, 31]	16	per-tone largest signed energies
B_corrected	cr25_251117_114700	DiSc	9	[3, 13, 37, 36, 20, 54, 22, 30, 4, 38, 21, 5, 12, 14, 6, 31]	16	per-tone largest signed energies
B_corrected	cr25_251117_114700	DiSc	10	[45, 36, 21, 19, 13, 53, 3, 11, 20, 5, 14, 38, 6, 31, 4, 12]	16	per-tone largest signed energies
B_corrected	cr25_251117_114700	DiSc	11	[18, 29, 54, 3, 45, 60, 13, 31, 11, 5, 52, 36, 20, 53, 4, 12]	16	per-tone largest signed energies
B_corrected	cr25_251117_114700	DiSc	12	[37, 44, 29, 21, 45, 6, 61, 5, 3, 60, 52, 12, 53, 4, 20, 36]	16	per-tone largest signed energies
B_corrected	cr25_251117_114700	DiSc	13	[59, 37, 44, 11, 21, 29, 45, 61, 3, 12, 4, 53, 60, 52, 20, 36]	16	per-tone largest signed energies
B_corrected	cr25_251117_114700	DiSc	14	[18, 5, 11, 60, 21, 44, 52, 37, 53, 3, 20, 45, 29, 36, 12, 4]	16	per-tone largest signed energies
B_corrected	cr34_251203_113736	DiSc	1	[10, 11, 47, 31, 27, 6, 12, 0, 4, 1, 35, 19, 38, 2, 13, 3]	16	per-tone largest signed energies
B_corrected	cr34_251203_113736	DiSc	2	[58, 19, 12, 9, 20, 8, 22, 6, 17, 4, 35, 13, 1, 38, 2, 3]	16	per-tone largest signed energies
B_corrected	cr34_251203_113736	DiSc	3	[36, 10, 32, 16, 35, 58, 38, 20, 43, 4, 11, 1, 19, 13, 3, 2]	16	per-tone largest signed energies
B_corrected	cr34_251203_113736	DiSc	4	[59, 15, 50, 13, 0, 58, 51, 27, 11, 19, 10, 35, 20, 1, 3, 2]	16	per-tone largest signed energies
B_corrected	cr34_251203_113736	DiSc	5	[35, 56, 12, 18, 20, 0, 11, 9, 10, 19, 4, 59, 1, 58, 2, 3]	16	per-tone largest signed energies
B_corrected	cr34_251203_113736	DiSc	6	[35, 10, 12, 20, 60, 51, 11, 19, 1, 50, 6, 4, 59, 2, 58, 3]	16	per-tone largest signed energies
B_corrected	cr34_251203_113736	DiSc	7	[50, 43, 5, 27, 11, 35, 19, 52, 60, 2, 4, 51, 6, 58, 59, 3]	16	per-tone largest signed energies
B_corrected	cr34_251203_113736	DiSc	8	[19, 27, 5, 43, 44, 20, 35, 53, 61, 58, 51, 4, 3, 52, 60, 59]	16	per-tone largest signed energies
B_corrected	cr34_251203_113736	DiSc	9	[20, 12, 35, 19, 51, 5, 44, 3, 62, 53, 61, 4, 63, 52, 59, 60]	16	per-tone largest signed energies
B_corrected	cr34_251203_113736	DiSc	10	[12, 58, 30, 13, 21, 54, 55, 19, 3, 5, 52, 59, 4, 53, 61, 60]	16	per-tone largest signed energies
B_corrected	cr34_251203_113736	DiSc	11	[11, 38, 3, 54, 13, 7, 52, 45, 19, 12, 6, 53, 4, 5, 60, 61]	16	per-tone largest signed energies
B_corrected	cr34_251203_113736	DiSc	12	[59, 10, 46, 13, 37, 54, 38, 53, 14, 36, 60, 5, 4, 52, 6, 61]	16	per-tone largest signed energies
B_corrected	cr34_251203_113736	DiSc	13	[28, 33, 53, 51, 63, 8, 4, 31, 38, 22, 60, 57, 59, 12, 5, 61]	16	per-tone largest signed energies
B_corrected	cr34_251203_113736	DiSc	14	[53, 3, 12, 2, 38, 59, 23, 40, 21, 56, 60, 52, 22, 36, 5, 61]	16	per-tone largest signed energies
B_corrected	sd29_230921_145256	DiSc	1	[45, 29, 23, 15, 7, 61, 13, 47, 22, 38, 30, 62, 6, 54, 14, 46]	16	per-tone largest signed energies
B_corrected	sd29_230921_145256	DiSc	2	[45, 29, 21, 7, 13, 61, 31, 22, 30, 38, 47, 6, 14, 54, 62, 46]	16	per-tone largest signed energies
B_corrected	sd29_230921_145256	DiSc	3	[36, 21, 31, 15, 23, 61, 13, 22, 7, 30, 38, 6, 54, 14, 62, 46]	16	per-tone largest signed energies
B_corrected	sd29_230921_145256	DiSc	4	[7, 6, 47, 29, 28, 13, 21, 44, 22, 36, 30, 14, 38, 62, 54, 46]	16	per-tone largest signed energies
B_corrected	sd29_230921_145256	DiSc	5	[31, 21, 15, 36, 45, 7, 23, 22, 30, 14, 6, 38, 54, 47, 62, 46]	16	per-tone largest signed energies
B_corrected	sd29_230921_145256	DiSc	6	[13, 52, 44, 28, 23, 45, 31, 29, 14, 30, 6, 38, 47, 54, 62, 46]	16	per-tone largest signed energies
B_corrected	sd29_230921_145256	DiSc	7	[52, 21, 37, 23, 31, 36, 28, 47, 6, 45, 30, 44, 38, 62, 54, 46]	16	per-tone largest signed energies
B_corrected	sd29_230921_145256	DiSc	8	[31, 44, 13, 29, 52, 23, 45, 30, 15, 21, 28, 47, 38, 54, 62, 46]	16	per-tone largest signed energies
B_corrected	sd29_230921_145256	DiSc	9	[7, 53, 44, 13, 15, 36, 23, 21, 29, 38, 45, 47, 30, 62, 54, 46]	16	per-tone largest signed energies
B_corrected	sd29_230921_145256	DiSc	10	[20, 14, 37, 47, 62, 38, 22, 13, 21, 44, 29, 36, 28, 54, 30, 46]	16	per-tone largest signed energies
B_corrected	sd29_230921_145256	DiSc	11	[12, 38, 22, 11, 30, 52, 37, 54, 20, 13, 46, 21, 29, 36, 44, 28]	16	per-tone largest signed energies
B_corrected	sd29_230921_145256	DiSc	12	[54, 19, 52, 30, 45, 11, 12, 37, 13, 46, 20, 21, 44, 29, 36, 28]	16	per-tone largest signed energies
B_corrected	sd29_230921_145256	DiSc	13	[5, 58, 50, 52, 4, 46, 12, 11, 44, 13, 20, 21, 37, 28, 36, 29]	16	per-tone largest signed energies
B_corrected	sd29_230921_145256	DiSc	14	[50, 51, 20, 37, 6, 45, 13, 52, 21, 62, 54, 44, 46, 28, 36, 29]	16	per-tone largest signed energies
B_corrected	sd33_240110_115023	DiSc	1	[14, 54, 59, 52, 35, 22, 38, 26, 42, 23, 51, 7, 39, 43, 15, 27]	16	per-tone largest signed energies
B_corrected	sd33_240110_115023	DiSc	2	[4, 30, 28, 47, 29, 12, 34, 20, 43, 38, 14, 7, 27, 39, 15, 23]	16	per-tone largest signed energies
B_corrected	sd33_240110_115023	DiSc	3	[33, 53, 45, 47, 51, 26, 43, 27, 46, 6, 38, 39, 7, 54, 23, 15]	16	per-tone largest signed energies
B_corrected	sd33_240110_115023	DiSc	4	[50, 24, 0, 34, 33, 44, 26, 59, 7, 35, 51, 39, 42, 23, 27, 43]	16	per-tone largest signed energies
B_corrected	sd33_240110_115023	DiSc	5	[44, 54, 37, 38, 33, 35, 13, 60, 26, 52, 19, 27, 15, 7, 23, 39]	16	per-tone largest signed energies
B_corrected	sd33_240110_115023	DiSc	6	[12, 51, 20, 45, 38, 15, 36, 11, 52, 44, 28, 43, 34, 19, 27, 35]	16	per-tone largest signed energies
B_corrected	sd33_240110_115023	DiSc	7	[51, 21, 33, 3, 20, 11, 44, 18, 43, 36, 28, 34, 27, 63, 19, 35]	16	per-tone largest signed energies
B_corrected	sd33_240110_115023	DiSc	8	[52, 44, 25, 10, 42, 11, 26, 18, 28, 33, 51, 43, 27, 34, 19, 35]	16	per-tone largest signed energies
B_corrected	sd33_240110_115023	DiSc	9	[17, 10, 44, 20, 18, 28, 36, 33, 11, 51, 43, 26, 34, 27, 19, 35]	16	per-tone largest signed energies
B_corrected	sd33_240110_115023	DiSc	10	[12, 51, 11, 17, 32, 36, 20, 28, 18, 43, 26, 33, 19, 34, 35, 27]	16	per-tone largest signed energies
B_corrected	sd33_240110_115023	DiSc	11	[23, 28, 43, 11, 51, 36, 52, 18, 26, 33, 32, 17, 34, 27, 35, 19]	16	per-tone largest signed energies
B_corrected	sd33_240110_115023	DiSc	12	[13, 22, 23, 37, 28, 31, 38, 14, 29, 27, 15, 30, 18, 19, 61, 35]	16	per-tone largest signed energies
B_corrected	sd33_240110_115023	DiSc	13	[4, 33, 13, 20, 24, 22, 15, 60, 36, 28, 18, 26, 23, 27, 34, 35]	16	per-tone largest signed energies
B_corrected	sd33_240110_115023	DiSc	14	[53, 45, 29, 44, 55, 9, 42, 34, 59, 57, 26, 19, 28, 43, 35, 27]	16	per-tone largest signed energies
B_corrected	cr08008	UPROBE	1	[11, 12, 13, 14, 15, 16, 17, 18, 19, 20]	10	one signed mean14-tone contiguous region
B_corrected	cr08008	UPROBE	2	[11, 12, 13, 14, 15, 16, 17, 18, 19, 20]	10	one signed mean14-tone contiguous region
B_corrected	cr08008	UPROBE	3	[11, 12, 13, 14, 15, 16, 17, 18, 19, 20]	10	one signed mean14-tone contiguous region
B_corrected	cr08008	UPROBE	4	[11, 12, 13, 14, 15, 16, 17, 18, 19, 20]	10	one signed mean14-tone contiguous region
B_corrected	cr08008	UPROBE	5	[11, 12, 13, 14, 15, 16, 17, 18, 19, 20]	10	one signed mean14-tone contiguous region
B_corrected	cr08008	UPROBE	6	[11, 12, 13, 14, 15, 16, 17, 18, 19, 20]	10	one signed mean14-tone contiguous region
B_corrected	cr08008	UPROBE	7	[11, 12, 13, 14, 15, 16, 17, 18, 19, 20]	10	one signed mean14-tone contiguous region
B_corrected	cr08008	UPROBE	8	[11, 12, 13, 14, 15, 16, 17, 18, 19, 20]	10	one signed mean14-tone contiguous region
B_corrected	cr08008	UPROBE	9	[11, 12, 13, 14, 15, 16, 17, 18, 19, 20]	10	one signed mean14-tone contiguous region
B_corrected	cr08008	UPROBE	10	[11, 12, 13, 14, 15, 16, 17, 18, 19, 20]	10	one signed mean14-tone contiguous region
B_corrected	cr08008	UPROBE	11	[11, 12, 13, 14, 15, 16, 17, 18, 19, 20]	10	one signed mean14-tone contiguous region
B_corrected	cr08008	UPROBE	12	[11, 12, 13, 14, 15, 16, 17, 18, 19, 20]	10	one signed mean14-tone contiguous region
B_corrected	cr08008	UPROBE	13	[11, 12, 13, 14, 15, 16, 17, 18, 19, 20]	10	one signed mean14-tone contiguous region
B_corrected	cr08008	UPROBE	14	[11, 12, 13, 14, 15, 16, 17, 18, 19, 20]	10	one signed mean14-tone contiguous region
B_corrected	cr11005	UPROBE	1	[13, 14, 15, 16, 17, 18, 19, 20, 21, 22]	10	one signed mean14-tone contiguous region
B_corrected	cr11005	UPROBE	2	[13, 14, 15, 16, 17, 18, 19, 20, 21, 22]	10	one signed mean14-tone contiguous region
B_corrected	cr11005	UPROBE	3	[13, 14, 15, 16, 17, 18, 19, 20, 21, 22]	10	one signed mean14-tone contiguous region
B_corrected	cr11005	UPROBE	4	[13, 14, 15, 16, 17, 18, 19, 20, 21, 22]	10	one signed mean14-tone contiguous region
B_corrected	cr11005	UPROBE	5	[13, 14, 15, 16, 17, 18, 19, 20, 21, 22]	10	one signed mean14-tone contiguous region
B_corrected	cr11005	UPROBE	6	[13, 14, 15, 16, 17, 18, 19, 20, 21, 22]	10	one signed mean14-tone contiguous region
B_corrected	cr11005	UPROBE	7	[13, 14, 15, 16, 17, 18, 19, 20, 21, 22]	10	one signed mean14-tone contiguous region
B_corrected	cr11005	UPROBE	8	[13, 14, 15, 16, 17, 18, 19, 20, 21, 22]	10	one signed mean14-tone contiguous region
B_corrected	cr11005	UPROBE	9	[13, 14, 15, 16, 17, 18, 19, 20, 21, 22]	10	one signed mean14-tone contiguous region
B_corrected	cr11005	UPROBE	10	[13, 14, 15, 16, 17, 18, 19, 20, 21, 22]	10	one signed mean14-tone contiguous region
B_corrected	cr11005	UPROBE	11	[13, 14, 15, 16, 17, 18, 19, 20, 21, 22]	10	one signed mean14-tone contiguous region
B_corrected	cr11005	UPROBE	12	[13, 14, 15, 16, 17, 18, 19, 20, 21, 22]	10	one signed mean14-tone contiguous region
B_corrected	cr11005	UPROBE	13	[13, 14, 15, 16, 17, 18, 19, 20, 21, 22]	10	one signed mean14-tone contiguous region
B_corrected	cr11005	UPROBE	14	[13, 14, 15, 16, 17, 18, 19, 20, 21, 22]	10	one signed mean14-tone contiguous region
B_corrected	cr15008	UPROBE	1	[8, 9, 10, 11, 12, 13, 14, 15, 16, 17]	10	one signed mean14-tone contiguous region
B_corrected	cr15008	UPROBE	2	[8, 9, 10, 11, 12, 13, 14, 15, 16, 17]	10	one signed mean14-tone contiguous region
B_corrected	cr15008	UPROBE	3	[8, 9, 10, 11, 12, 13, 14, 15, 16, 17]	10	one signed mean14-tone contiguous region
B_corrected	cr15008	UPROBE	4	[8, 9, 10, 11, 12, 13, 14, 15, 16, 17]	10	one signed mean14-tone contiguous region
B_corrected	cr15008	UPROBE	5	[8, 9, 10, 11, 12, 13, 14, 15, 16, 17]	10	one signed mean14-tone contiguous region
B_corrected	cr15008	UPROBE	6	[8, 9, 10, 11, 12, 13, 14, 15, 16, 17]	10	one signed mean14-tone contiguous region
B_corrected	cr15008	UPROBE	7	[8, 9, 10, 11, 12, 13, 14, 15, 16, 17]	10	one signed mean14-tone contiguous region
B_corrected	cr15008	UPROBE	8	[8, 9, 10, 11, 12, 13, 14, 15, 16, 17]	10	one signed mean14-tone contiguous region
B_corrected	cr15008	UPROBE	9	[8, 9, 10, 11, 12, 13, 14, 15, 16, 17]	10	one signed mean14-tone contiguous region
B_corrected	cr15008	UPROBE	10	[8, 9, 10, 11, 12, 13, 14, 15, 16, 17]	10	one signed mean14-tone contiguous region
B_corrected	cr15008	UPROBE	11	[8, 9, 10, 11, 12, 13, 14, 15, 16, 17]	10	one signed mean14-tone contiguous region
B_corrected	cr15008	UPROBE	12	[8, 9, 10, 11, 12, 13, 14, 15, 16, 17]	10	one signed mean14-tone contiguous region
B_corrected	cr15008	UPROBE	13	[8, 9, 10, 11, 12, 13, 14, 15, 16, 17]	10	one signed mean14-tone contiguous region
B_corrected	cr15008	UPROBE	14	[8, 9, 10, 11, 12, 13, 14, 15, 16, 17]	10	one signed mean14-tone contiguous region
B_corrected	cr33010	UPROBE	1	[6, 7, 8, 9, 10, 11, 12, 13, 14, 15]	10	one signed mean14-tone contiguous region
B_corrected	cr33010	UPROBE	2	[6, 7, 8, 9, 10, 11, 12, 13, 14, 15]	10	one signed mean14-tone contiguous region
B_corrected	cr33010	UPROBE	3	[6, 7, 8, 9, 10, 11, 12, 13, 14, 15]	10	one signed mean14-tone contiguous region
B_corrected	cr33010	UPROBE	4	[6, 7, 8, 9, 10, 11, 12, 13, 14, 15]	10	one signed mean14-tone contiguous region
B_corrected	cr33010	UPROBE	5	[6, 7, 8, 9, 10, 11, 12, 13, 14, 15]	10	one signed mean14-tone contiguous region
B_corrected	cr33010	UPROBE	6	[6, 7, 8, 9, 10, 11, 12, 13, 14, 15]	10	one signed mean14-tone contiguous region
B_corrected	cr33010	UPROBE	7	[6, 7, 8, 9, 10, 11, 12, 13, 14, 15]	10	one signed mean14-tone contiguous region
B_corrected	cr33010	UPROBE	8	[6, 7, 8, 9, 10, 11, 12, 13, 14, 15]	10	one signed mean14-tone contiguous region
B_corrected	cr33010	UPROBE	9	[6, 7, 8, 9, 10, 11, 12, 13, 14, 15]	10	one signed mean14-tone contiguous region
B_corrected	cr33010	UPROBE	10	[6, 7, 8, 9, 10, 11, 12, 13, 14, 15]	10	one signed mean14-tone contiguous region
B_corrected	cr33010	UPROBE	11	[6, 7, 8, 9, 10, 11, 12, 13, 14, 15]	10	one signed mean14-tone contiguous region
B_corrected	cr33010	UPROBE	12	[6, 7, 8, 9, 10, 11, 12, 13, 14, 15]	10	one signed mean14-tone contiguous region
B_corrected	cr33010	UPROBE	13	[6, 7, 8, 9, 10, 11, 12, 13, 14, 15]	10	one signed mean14-tone contiguous region
B_corrected	cr33010	UPROBE	14	[6, 7, 8, 9, 10, 11, 12, 13, 14, 15]	10	one signed mean14-tone contiguous region
B_corrected	sd21012	UPROBE	1	[8, 9, 10, 11, 12, 13, 14, 15, 16, 17]	10	one signed mean14-tone contiguous region
B_corrected	sd21012	UPROBE	2	[8, 9, 10, 11, 12, 13, 14, 15, 16, 17]	10	one signed mean14-tone contiguous region
B_corrected	sd21012	UPROBE	3	[8, 9, 10, 11, 12, 13, 14, 15, 16, 17]	10	one signed mean14-tone contiguous region
B_corrected	sd21012	UPROBE	4	[8, 9, 10, 11, 12, 13, 14, 15, 16, 17]	10	one signed mean14-tone contiguous region
B_corrected	sd21012	UPROBE	5	[8, 9, 10, 11, 12, 13, 14, 15, 16, 17]	10	one signed mean14-tone contiguous region
B_corrected	sd21012	UPROBE	6	[8, 9, 10, 11, 12, 13, 14, 15, 16, 17]	10	one signed mean14-tone contiguous region
B_corrected	sd21012	UPROBE	7	[8, 9, 10, 11, 12, 13, 14, 15, 16, 17]	10	one signed mean14-tone contiguous region
B_corrected	sd21012	UPROBE	8	[8, 9, 10, 11, 12, 13, 14, 15, 16, 17]	10	one signed mean14-tone contiguous region
B_corrected	sd21012	UPROBE	9	[8, 9, 10, 11, 12, 13, 14, 15, 16, 17]	10	one signed mean14-tone contiguous region
B_corrected	sd21012	UPROBE	10	[8, 9, 10, 11, 12, 13, 14, 15, 16, 17]	10	one signed mean14-tone contiguous region
B_corrected	sd21012	UPROBE	11	[8, 9, 10, 11, 12, 13, 14, 15, 16, 17]	10	one signed mean14-tone contiguous region
B_corrected	sd21012	UPROBE	12	[8, 9, 10, 11, 12, 13, 14, 15, 16, 17]	10	one signed mean14-tone contiguous region
B_corrected	sd21012	UPROBE	13	[8, 9, 10, 11, 12, 13, 14, 15, 16, 17]	10	one signed mean14-tone contiguous region
B_corrected	sd21012	UPROBE	14	[8, 9, 10, 11, 12, 13, 14, 15, 16, 17]	10	one signed mean14-tone contiguous region
B_corrected	sd24010	UPROBE	1	[8, 9, 10, 11, 12, 13, 14, 15, 16, 17]	10	one signed mean14-tone contiguous region
B_corrected	sd24010	UPROBE	2	[8, 9, 10, 11, 12, 13, 14, 15, 16, 17]	10	one signed mean14-tone contiguous region
B_corrected	sd24010	UPROBE	3	[8, 9, 10, 11, 12, 13, 14, 15, 16, 17]	10	one signed mean14-tone contiguous region
B_corrected	sd24010	UPROBE	4	[8, 9, 10, 11, 12, 13, 14, 15, 16, 17]	10	one signed mean14-tone contiguous region
B_corrected	sd24010	UPROBE	5	[8, 9, 10, 11, 12, 13, 14, 15, 16, 17]	10	one signed mean14-tone contiguous region
B_corrected	sd24010	UPROBE	6	[8, 9, 10, 11, 12, 13, 14, 15, 16, 17]	10	one signed mean14-tone contiguous region
B_corrected	sd24010	UPROBE	7	[8, 9, 10, 11, 12, 13, 14, 15, 16, 17]	10	one signed mean14-tone contiguous region
B_corrected	sd24010	UPROBE	8	[8, 9, 10, 11, 12, 13, 14, 15, 16, 17]	10	one signed mean14-tone contiguous region
B_corrected	sd24010	UPROBE	9	[8, 9, 10, 11, 12, 13, 14, 15, 16, 17]	10	one signed mean14-tone contiguous region
B_corrected	sd24010	UPROBE	10	[8, 9, 10, 11, 12, 13, 14, 15, 16, 17]	10	one signed mean14-tone contiguous region
B_corrected	sd24010	UPROBE	11	[8, 9, 10, 11, 12, 13, 14, 15, 16, 17]	10	one signed mean14-tone contiguous region
B_corrected	sd24010	UPROBE	12	[8, 9, 10, 11, 12, 13, 14, 15, 16, 17]	10	one signed mean14-tone contiguous region
B_corrected	sd24010	UPROBE	13	[8, 9, 10, 11, 12, 13, 14, 15, 16, 17]	10	one signed mean14-tone contiguous region
B_corrected	sd24010	UPROBE	14	[8, 9, 10, 11, 12, 13, 14, 15, 16, 17]	10	one signed mean14-tone contiguous region
B_corrected	sd26006	UPROBE	1	[11, 12, 13, 14, 15, 16, 17, 18, 19, 20]	10	one signed mean14-tone contiguous region
B_corrected	sd26006	UPROBE	2	[11, 12, 13, 14, 15, 16, 17, 18, 19, 20]	10	one signed mean14-tone contiguous region
B_corrected	sd26006	UPROBE	3	[11, 12, 13, 14, 15, 16, 17, 18, 19, 20]	10	one signed mean14-tone contiguous region
B_corrected	sd26006	UPROBE	4	[11, 12, 13, 14, 15, 16, 17, 18, 19, 20]	10	one signed mean14-tone contiguous region
B_corrected	sd26006	UPROBE	5	[11, 12, 13, 14, 15, 16, 17, 18, 19, 20]	10	one signed mean14-tone contiguous region
B_corrected	sd26006	UPROBE	6	[11, 12, 13, 14, 15, 16, 17, 18, 19, 20]	10	one signed mean14-tone contiguous region
B_corrected	sd26006	UPROBE	7	[11, 12, 13, 14, 15, 16, 17, 18, 19, 20]	10	one signed mean14-tone contiguous region
B_corrected	sd26006	UPROBE	8	[11, 12, 13, 14, 15, 16, 17, 18, 19, 20]	10	one signed mean14-tone contiguous region
B_corrected	sd26006	UPROBE	9	[11, 12, 13, 14, 15, 16, 17, 18, 19, 20]	10	one signed mean14-tone contiguous region
B_corrected	sd26006	UPROBE	10	[11, 12, 13, 14, 15, 16, 17, 18, 19, 20]	10	one signed mean14-tone contiguous region
B_corrected	sd26006	UPROBE	11	[11, 12, 13, 14, 15, 16, 17, 18, 19, 20]	10	one signed mean14-tone contiguous region
B_corrected	sd26006	UPROBE	12	[11, 12, 13, 14, 15, 16, 17, 18, 19, 20]	10	one signed mean14-tone contiguous region
B_corrected	sd26006	UPROBE	13	[11, 12, 13, 14, 15, 16, 17, 18, 19, 20]	10	one signed mean14-tone contiguous region
B_corrected	sd26006	UPROBE	14	[11, 12, 13, 14, 15, 16, 17, 18, 19, 20]	10	one signed mean14-tone contiguous region
B_corrected	sd27005	UPROBE	1	[11, 12, 13, 14, 15, 16, 17, 18, 19, 20]	10	one signed mean14-tone contiguous region
B_corrected	sd27005	UPROBE	2	[11, 12, 13, 14, 15, 16, 17, 18, 19, 20]	10	one signed mean14-tone contiguous region
B_corrected	sd27005	UPROBE	3	[11, 12, 13, 14, 15, 16, 17, 18, 19, 20]	10	one signed mean14-tone contiguous region
B_corrected	sd27005	UPROBE	4	[11, 12, 13, 14, 15, 16, 17, 18, 19, 20]	10	one signed mean14-tone contiguous region
B_corrected	sd27005	UPROBE	5	[11, 12, 13, 14, 15, 16, 17, 18, 19, 20]	10	one signed mean14-tone contiguous region
B_corrected	sd27005	UPROBE	6	[11, 12, 13, 14, 15, 16, 17, 18, 19, 20]	10	one signed mean14-tone contiguous region
B_corrected	sd27005	UPROBE	7	[11, 12, 13, 14, 15, 16, 17, 18, 19, 20]	10	one signed mean14-tone contiguous region
B_corrected	sd27005	UPROBE	8	[11, 12, 13, 14, 15, 16, 17, 18, 19, 20]	10	one signed mean14-tone contiguous region
B_corrected	sd27005	UPROBE	9	[11, 12, 13, 14, 15, 16, 17, 18, 19, 20]	10	one signed mean14-tone contiguous region
B_corrected	sd27005	UPROBE	10	[11, 12, 13, 14, 15, 16, 17, 18, 19, 20]	10	one signed mean14-tone contiguous region
B_corrected	sd27005	UPROBE	11	[11, 12, 13, 14, 15, 16, 17, 18, 19, 20]	10	one signed mean14-tone contiguous region
B_corrected	sd27005	UPROBE	12	[11, 12, 13, 14, 15, 16, 17, 18, 19, 20]	10	one signed mean14-tone contiguous region
B_corrected	sd27005	UPROBE	13	[11, 12, 13, 14, 15, 16, 17, 18, 19, 20]	10	one signed mean14-tone contiguous region
B_corrected	sd27005	UPROBE	14	[11, 12, 13, 14, 15, 16, 17, 18, 19, 20]	10	one signed mean14-tone contiguous region
