## Supplementary material for "Biophysical modeling reveals how recording geometry shapes representations of cortical activity": Figure5_DiSc_direction_status.csv

session	fixed_depth_index	unique_max_directions	MDS_status
cr19_251103_134626	6	4	unavailable: zero feature norm
cr23_251112_122643	5	6	unavailable: zero feature norm
cr25_251117_114700	4	4	unavailable: zero feature norm
cr34_251203_113736	3	3	exploratory event-order association, no tonotopy claim; uncorrected across penetrations
sd29_230921_145256	6	1	exploratory event-order association, no tonotopy claim; uncorrected across penetrations
sd33_240110_115023	3	4	exploratory event-order association, no tonotopy claim; uncorrected across penetrations
