## Supplementary material for "Biophysical modeling reveals how recording geometry shapes representations of cortical activity": Figure5_DiSc_profiles.csv

event	mean_strength	trial_sem_conditional_contacts	r	r_CI95_low	r_CI95_high	session
1	0.2194854112339413	0.044160353465137255	0.5171840516405456	0.3802947831906822	0.5845674804983929	cr19_251103_134626
2	0.02529861849266723	0.0427033592292623	0.32886244228071504	0.16642971471002704	0.450384379733347	cr19_251103_134626
3	0.029841545902353092	0.058478219386957415	0.06890121530682092	-0.06343883036994727	0.19107032080595507	cr19_251103_134626
4	0.23971970920693145	0.02703140296065871	0.07279064408945629	-0.035986788318625625	0.17479724376973516	cr19_251103_134626
5	0.11043976569611443	0.03299025084254862	0.034468831254885784	-0.08613298361780715	0.1534467417010186	cr19_251103_134626
6	0.08037391672714682	0.028318895140434137	0.31109618211206197	0.10241021351391975	0.4400798401062017	cr19_251103_134626
7	0.0903362954025091	0.049411689564450946	0.4869673129426039	0.20965512972887484	0.5784262450154358	cr19_251103_134626
8	-0.012261628907991758	0.04537228515880517	0.6040587313145876	0.38529107058796846	0.6751017377837653	cr19_251103_134626
9	-0.06753202185757122	0.07608503887892842	0.4790990206372936	0.1477107991620917	0.6167909642076882	cr19_251103_134626
10	0.11258290728874572	0.03374030361079866	0.7870890204253863	0.6337315203280305	0.8169315448765424	cr19_251103_134626
11	0.008024385492164181	0.03807361063113706	0.6371037869123364	0.3328393437351428	0.6729126652786552	cr19_251103_134626
12	0.0821544890204984	0.046517922142568696	0.6950817321609508	0.4981523897640436	0.7373271339347222	cr19_251103_134626
13	0.000765144482224589	0.0941458650446193	0.6177595942044788	0.14648311805738767	0.660277013935613	cr19_251103_134626
14	0.11243241688145965	0.047716655311630135	0.6478234854111288	0.42727470004658136	0.6793534815628838	cr19_251103_134626
1	0.3592659326729681	0.010535892425578345	0.3994687826048594	0.25266049835556526	0.4730081969980491	cr23_251112_122643
2	0.2531867432475733	0.017026569090795574	0.4597784837759547	0.29782180958953963	0.5224947713167546	cr23_251112_122643
3	0.20684694931361478	0.030298179226879204	0.46096768173602637	0.28419572388673364	0.5085686243616852	cr23_251112_122643
4	0.13910434416328563	0.008837208373277826	0.49495140134013604	0.28111769860592134	0.5374462872281607	cr23_251112_122643
5	0.059116170658832554	0.02877047081079552	0.3546803329846975	0.09062130025931094	0.4539084309988359	cr23_251112_122643
6	0.009244888171924032	0.05011054021008084	0.162525203503884	-0.08700655753363801	0.3268112602852815	cr23_251112_122643
7	0.06106193592220075	0.022672532096311787	0.10528389333948092	-0.1281139613168659	0.26819795991408785	cr23_251112_122643
8	0.14412867873661675	0.08278859676120182	0.12916624766153637	-0.13612649236276064	0.31529750854703165	cr23_251112_122643
9	0.011168919579532957	0.029773303417428457	0.1282899482561199	-0.08961440292113475	0.28177757023308425	cr23_251112_122643
10	0.06927375337820207	0.028757664286573996	0.20146485811963186	-0.019943723307573057	0.3201026295140891	cr23_251112_122643
11	0.09205612146571092	0.05364047846522811	0.37735787326071235	0.0708716565031007	0.4364209275755743	cr23_251112_122643
12	0.08270834670454272	0.031089761375275343	0.39451856143033764	0.11423621876576495	0.44172017221652277	cr23_251112_122643
13	-0.03682929937810026	0.03479893992861256	0.01942637319326205	-0.18981821762006199	0.2382761022587416	cr23_251112_122643
14	0.04914490256134777	0.014347583346437239	0.22377446253537978	-0.034901028849880444	0.3405075821600062	cr23_251112_122643
1	0.16368856146340463	0.05171432488780351	0.011082992754357469	-0.1639886360441044	0.17056002376772292	cr25_251117_114700
2	0.13031763884449646	0.0514205936006874	0.12712835685996107	-0.07621865375460461	0.28891009120963623	cr25_251117_114700
3	0.09787698594717609	0.05008074893404676	-0.006107399868496089	-0.23915778623977785	0.20945891428420824	cr25_251117_114700
4	0.04151284776326291	0.014967367165080082	-0.188693914978279	-0.37310509542487186	0.054565145627016386	cr25_251117_114700
5	0.05536775802341394	0.0093227864086427	0.03481508456424197	-0.2131079163538567	0.253611579283622	cr25_251117_114700
6	0.015638036486845017	0.01631692973131215	-0.4085923002056821	-0.5613811254835431	-0.061716493575281806	cr25_251117_114700
7	0.06815140746352741	0.021177324681383843	-0.1932906705750442	-0.3950883341256845	0.053664915836048634	cr25_251117_114700
8	0.049965652770522485	0.04513939971601979	-0.11136444043105619	-0.2851552748530088	0.05154736102886914	cr25_251117_114700
9	0.13547395977749158	0.020831122618789055	0.315705716549664	0.19338755888230455	0.4019085640853394	cr25_251117_114700
10	0.26917685877456243	0.012462190900475465	0.5688674697825931	0.48744694096337404	0.6233025030552276	cr25_251117_114700
11	0.21045581912460645	0.04162792613185192	0.8196967993004708	0.757746890699569	0.8435691752583657	cr25_251117_114700
12	0.4223879518387198	0.03144858367931292	0.9055717688064973	0.8790218706330217	0.9192019569269387	cr25_251117_114700
13	0.4525415151371196	0.016756195923748964	0.9260068863105964	0.9069161090415004	0.9339543499287164	cr25_251117_114700
14	0.367331294853421	0.04653526091912379	0.8721933887198329	0.8361973770174279	0.8892338702571165	cr25_251117_114700
1	0.06117069722215288	0.005012515509135678	0.4844258226403411	0.29699149898755645	0.531768972967461	cr34_251203_113736
2	0.08432682967409054	0.026091492705183565	0.5683489465517242	0.37637215016296033	0.6051786643649475	cr34_251203_113736
3	0.0662839991408139	0.00560495008769551	0.46746110478601266	0.26340071112330987	0.5219676239374336	cr34_251203_113736
4	0.05917793515915739	0.005389100118115758	0.49457802940795714	0.3118939585427955	0.5517106898283192	cr34_251203_113736
5	0.11169493918869834	0.0065451870263935705	0.49891041402786585	0.39717282999111364	0.5557322938187937	cr34_251203_113736
6	0.15279099871423252	0.026077190362326853	0.6567686029301169	0.5597796599300033	0.7000043730075873	cr34_251203_113736
7	0.14703318904425283	0.00845010897545313	0.7667708788760544	0.670798334547641	0.7893597160948534	cr34_251203_113736
8	0.15351228335049227	0.008893316074757655	0.6690323980628611	0.5647975830957426	0.7070885968764488	cr34_251203_113736
9	-0.004890762930388775	0.10672012531148929	0.5369208021601083	0.2560150513042646	0.6520781704417016	cr34_251203_113736
10	0.10689946581890161	0.006088321490797824	0.6414580619893129	0.529259481335239	0.6774664344668856	cr34_251203_113736
11	0.08715854718482952	0.01732878538688419	0.5240946858348511	0.3691582946901009	0.5715714839714482	cr34_251203_113736
12	0.05713833238828421	0.00541146792367351	0.6120934915002967	0.3830685585108428	0.6305414274182629	cr34_251203_113736
13	0.027077187312694737	0.02155575471337607	0.2779611052223409	-0.07591342983488224	0.42749118963308425	cr34_251203_113736
14	0.04530098523919344	0.01001499231894367	0.3598011953149336	0.01117453557172225	0.469996056814956	cr34_251203_113736
1	0.321704920534475	0.01209972084366959	0.6748119506426925	0.6163134041665111	0.7118068914367589	sd29_230921_145256
2	0.18634706552467006	0.013581514876690057	0.5676785457011204	0.45224578663774984	0.6280520170706265	sd29_230921_145256
3	0.20536243523319006	0.01350387539982944	0.5552112673018468	0.4593770704540125	0.6123033426842034	sd29_230921_145256
4	0.2544191593313742	0.020399014398439896	0.7692809536605185	0.6792978047928561	0.8088761126448024	sd29_230921_145256
5	0.20653890821412882	0.03579785804642514	0.6346872693486341	0.5219169908753373	0.6866693805644473	sd29_230921_145256
6	0.17150312623549438	0.0112881650638122	0.5783913654681065	0.4655014994338251	0.6351908231170745	sd29_230921_145256
7	0.1340482763296868	0.012029336009975466	0.5951797185800839	0.4370833409901502	0.6449041124195699	sd29_230921_145256
8	0.1490656003729026	0.010384028258974325	0.6330775972322124	0.5102375119434346	0.6873996585089688	sd29_230921_145256
9	0.33028184500360613	0.01569051867022839	0.6656453680213282	0.5996936273414464	0.7095965892288857	sd29_230921_145256
10	0.48328820776432463	0.01573437246073554	0.8517055328840621	0.8128814193503171	0.8734195611517903	sd29_230921_145256
11	0.5161839127907987	0.020100022846706783	0.8974959399441832	0.8643387373538156	0.9105862041875351	sd29_230921_145256
12	0.4437061281375241	0.021657029300524915	0.8930137173499338	0.8546361181316549	0.904092625091598	sd29_230921_145256
13	0.5105640042922654	0.020914424187813266	0.8899030083507331	0.7317390410841452	0.9148864589917802	sd29_230921_145256
14	0.32662950415331454	0.017295654250918224	0.8239837052977121	0.7699240487512564	0.8394239413838617	sd29_230921_145256
1	0.08997807675120376	0.02954020047219057	0.4165508615705806	0.21965848601703944	0.514736016218102	sd33_240110_115023
2	0.04921284958436974	0.05821654850647227	0.2549058923357614	0.02282452113482726	0.3971137256611922	sd33_240110_115023
3	0.08425777471970272	0.046292238974927416	0.08060651106118577	-0.10580967919275494	0.2538989406812993	sd33_240110_115023
4	0.10329414323001211	0.03472327886075461	0.45841844084251404	0.1440508586551033	0.5443316411469535	sd33_240110_115023
5	0.12225139098441828	0.04797443630712915	0.3742621289166763	0.16995079726335158	0.5088878316471952	sd33_240110_115023
6	0.1552393037243419	0.036489774818627994	0.7975715245079026	0.6049791557812152	0.8234591716724804	sd33_240110_115023
7	-0.008497640304557724	0.0876157778612571	0.760909155206804	0.447665851615991	0.7883909209167317	sd33_240110_115023
8	0.13995929984106006	0.1137209928118882	0.9018278131986893	0.7482615562309005	0.9032543940390297	sd33_240110_115023
9	0.27093572385388076	0.03418042810702297	0.9247121418014859	0.8597976223797001	0.9307285210864978	sd33_240110_115023
10	0.18688182295449768	0.045574480285801314	0.8367458511617258	0.7324453802804081	0.8540239763456142	sd33_240110_115023
11	0.0945543791750525	0.040100655866311924	0.7652070741457853	0.5097857488526507	0.7864168094953824	sd33_240110_115023
12	0.07820578745899062	0.04411971753795501	0.36389532975088223	0.03678022945482235	0.4871003468022571	sd33_240110_115023
13	0.07579066462574834	0.03369108105190641	0.546637604151404	0.16797935624960422	0.6076827695972038	sd33_240110_115023
14	-0.011161330993649373	0.04419991474082888	0.553615620724831	0.1929698181216536	0.603742688032292	sd33_240110_115023
