## Supplementary material for "Biophysical modeling reveals how recording geometry shapes representations of cortical activity": Figure5_frequency_order_correlation.csv

session	quantity	order	lag1_Pearson	mean_absolute_adjacent_difference
cr08008	correlation	raw_code_numeric_order	-0.15159408515183803	0.12128143504029412
cr08008	correlation	actual_ascending_frequency	-0.057867086775461894	0.0974644048584387
cr11005	correlation	raw_code_numeric_order	-0.4992448145353327	0.6864453041530433
cr11005	correlation	actual_ascending_frequency	0.6167501250289422	0.29190813515965885
cr15008	correlation	raw_code_numeric_order	-0.5683721567871279	0.517596091505684
cr15008	correlation	actual_ascending_frequency	0.6642135636585924	0.22637233767506112
cr33010	correlation	raw_code_numeric_order	-0.7127898049169116	1.0347339969651723
cr33010	correlation	actual_ascending_frequency	0.8670354653571125	0.20077474159462916
sd21012	correlation	raw_code_numeric_order	-0.5112418734150819	0.5896969303751601
sd21012	correlation	actual_ascending_frequency	0.49716361481281307	0.28098848604998755
sd24010	correlation	raw_code_numeric_order	-0.3085987650987422	0.32651562725345123
sd24010	correlation	actual_ascending_frequency	0.704001428237002	0.1777749044353977
sd26006	correlation	raw_code_numeric_order	0.5822547446425059	0.05558643110900151
sd26006	correlation	actual_ascending_frequency	0.2669363805798187	0.07252074237883507
sd27005	correlation	raw_code_numeric_order	-0.45354193672064497	0.3679882608467997
sd27005	correlation	actual_ascending_frequency	0.5411903890157891	0.14331595678175085
