## Supplementary material for "Biophysical modeling reveals how recording geometry shapes representations of cortical activity": Figure5_per_penetration.csv

analysis	id	session	probe	r	best_event_code_in_analysis	runner_event_code_in_analysis	code_space	best_actual_frequency_hz	runner_actual_frequency_hz	best_score	runner_score	margin_best_denominator	clear	contact_count
B_corrected	D1	cr19_251103_134626	DiSc	0.748312764445926	4	1	actual_acoustic	1000	354	0.23971970920693136	0.21948541123394133	0.08440815333846138	False	64
B_corrected	D2	cr23_251112_122643	DiSc	0.676832054114395	1	2	actual_acoustic	354	500	0.359265932672968	0.2531867432475733	0.2952664858483989	True	64
B_corrected	D3	cr25_251117_114700	DiSc	0.7786435537907532	13	12	actual_acoustic	22624	16000	0.4525415151371195	0.4223879518387198	0.06663159575373587	False	64
B_corrected	D4	cr34_251203_113736	DiSc	0.8512645457677496	8	6	actual_acoustic	4000	2000	0.15351228335049227	0.15279099871423255	0.004698546725495078	False	64
B_corrected	D5	sd29_230921_145256	DiSc	0.8708786949723677	11	13	actual_acoustic	11312	22624	0.5161839127907987	0.5105640042922654	0.010887415045828604	False	64
B_corrected	D6	sd33_240110_115023	DiSc	0.8872746038706241	9	10	actual_acoustic	5656	8000	0.27093572385388076	0.18688182295449765	0.31023557803220697	True	64
B_corrected	U1	cr08008	UPROBE	0.9804786564249736	1	5	actual_acoustic	354	1414	28.54808738016659	26.45467651527057	0.07332928602251611	False	23
B_corrected	U2	cr11005	UPROBE	0.7444905084850824	12	14	actual_acoustic	16000	32000	22.22367054369255	14.159931862132078	0.36284459246760636	True	23
B_corrected	U3	cr15008	UPROBE	0.856668799280758	10	11	actual_acoustic	8000	11312	18.82457642369176	14.92553868041125	0.20712485930750382	True	23
B_corrected	U4	cr33010	UPROBE	0.9878810796182066	6	7	actual_acoustic	2000	2828	36.333650064352845	33.56475387734852	0.07620748760722235	False	23
B_corrected	U5	sd21012	UPROBE	0.9496329388749439	5	6	actual_acoustic	1414	2000	57.1002776468123	32.84146140010826	0.4248458544589638	True	23
B_corrected	U6	sd24010	UPROBE	0.548421789101219	7	6	actual_acoustic	2828	2000	52.266253291995874	42.87903012523474	0.17960390453697786	False	23
B_corrected	U7	sd26006	UPROBE	0.9416149416942972	10	9	actual_acoustic	8000	5656	27.4036525689606	20.5851833516685	0.24881607297179062	True	23
B_corrected	U8	sd27005	UPROBE	0.9899580179752312	14	13	actual_acoustic	32000	22624	51.80761586669179	33.32143275068248	0.3568236601270522	True	23
