## Supplementary material for "Biophysical modeling reveals how recording geometry shapes representations of cortical activity": Figure5_symbols.csv

id	session	probe	best_frequency_hz	best	runner_up	margin_relative_to_best	criterion_positive_best_and_margin_at_least_0_20	marker	magnitude_contacts	spatial_correlation_contacts
D1	cr19_251103_134626	DiSc	1000	0.23971970920693136	0.21948541123394133	0.08440815333846138	False	open white	16	64
D2	cr23_251112_122643	DiSc	354	0.359265932672968	0.2531867432475733	0.2952664858483989	True	filled black	16	64
D3	cr25_251117_114700	DiSc	22624	0.4525415151371195	0.4223879518387198	0.06663159575373587	False	open white	16	64
D4	cr34_251203_113736	DiSc	4000	0.15351228335049227	0.15279099871423255	0.004698546725495078	False	open white	16	64
D5	sd29_230921_145256	DiSc	11312	0.5161839127907987	0.5105640042922654	0.010887415045828604	False	open white	16	64
D6	sd33_240110_115023	DiSc	5656	0.27093572385388076	0.18688182295449765	0.31023557803220697	True	filled black	16	64
U1	cr08008	UPROBE	354	28.54808738016659	26.45467651527057	0.07332928602251611	False	open white	10	23
U2	cr11005	UPROBE	16000	22.22367054369255	14.159931862132078	0.36284459246760636	True	filled black	10	23
U3	cr15008	UPROBE	8000	18.82457642369176	14.92553868041125	0.20712485930750382	True	filled black	10	23
U4	cr33010	UPROBE	2000	36.333650064352845	33.56475387734852	0.07620748760722235	False	open white	10	23
U5	sd21012	UPROBE	1414	57.1002776468123	32.84146140010826	0.4248458544589638	True	filled black	10	23
U6	sd24010	UPROBE	2828	52.266253291995874	42.87903012523474	0.17960390453697786	False	open white	10	23
U7	sd26006	UPROBE	8000	27.4036525689606	20.5851833516685	0.24881607297179062	True	filled black	10	23
U8	sd27005	UPROBE	32000	51.80761586669179	33.32143275068248	0.3568236601270522	True	filled black	10	23
