## Supplementary material for "Biophysical modeling reveals how recording geometry shapes representations of cortical activity": Figure5_UPROBE_profiles.csv

session	actual_stimulus_code	frequency_hz	source_raw_ev2_code	mean_energy_selected_region	conditional_trial_SEM	r_BBN	r_trial_CI95_low	r_trial_CI95_high	n_trials	magnitude_contacts	correlation_contacts	uncertainty
cr08008	1	354	1	28.54808738016659	1.007248180081238	0.9832782831039938	0.9683537353452347	0.9881277774650709	70	10	23	fixed responsive region and fixed positive-mean contact set; excludes selection and clipping-boundary uncertainty
cr08008	2	500	4	24.73506172839506	1.0381263923688462	0.9862264181421427	0.9686437513168983	0.9909507662140827	70	10	23	fixed responsive region and fixed positive-mean contact set; excludes selection and clipping-boundary uncertainty
cr08008	3	707	6	21.107076675921565	1.4371947687497362	0.9871058635678582	0.9661448430155503	0.990298210956895	70	10	23	fixed responsive region and fixed positive-mean contact set; excludes selection and clipping-boundary uncertainty
cr08008	4	1000	8	23.133484904045954	0.8955412059749187	0.9877023287089026	0.9693385098222832	0.9909860287116895	70	10	23	fixed responsive region and fixed positive-mean contact set; excludes selection and clipping-boundary uncertainty
cr08008	5	1414	14	26.45467651527057	1.0633013631671417	0.9781746195399058	0.9605232894643035	0.9847332381073117	70	10	23	fixed responsive region and fixed positive-mean contact set; excludes selection and clipping-boundary uncertainty
cr08008	6	2000	12	25.825074126460265	1.204106359027138	0.8590515350818028	0.8199632648637308	0.8867653597811466	70	10	23	fixed responsive region and fixed positive-mean contact set; excludes selection and clipping-boundary uncertainty
cr08008	7	2828	10	19.539649187140935	0.8235488012474351	0.8611099155228585	0.8085980520130379	0.8926527331875866	70	10	23	fixed responsive region and fixed positive-mean contact set; excludes selection and clipping-boundary uncertainty
cr08008	8	4000	2	11.23847992735781	1.0249484440591585	0.9501136011763857	0.8811675534018879	0.9612311165569456	70	10	23	fixed responsive region and fixed positive-mean contact set; excludes selection and clipping-boundary uncertainty
cr08008	9	5656	5	12.518804372500739	1.0150239771199565	0.9753805670632608	0.9283434037833825	0.9779916638141106	70	10	23	fixed responsive region and fixed positive-mean contact set; excludes selection and clipping-boundary uncertainty
cr08008	10	8000	13	13.433277105488328	0.7593561513425418	0.9488951020808388	0.9105148721823633	0.9611847227731304	70	10	23	fixed responsive region and fixed positive-mean contact set; excludes selection and clipping-boundary uncertainty
cr08008	11	11312	11	6.56106972602022	0.8303253280651941	0.967326291950864	0.8675950863339167	0.9625515283468992	70	10	23	fixed responsive region and fixed positive-mean contact set; excludes selection and clipping-boundary uncertainty
cr08008	12	16000	9	6.058207344543979	0.7517143103625339	0.9715691022374252	0.840261465996455	0.9660067870843817	70	10	23	fixed responsive region and fixed positive-mean contact set; excludes selection and clipping-boundary uncertainty
cr08008	13	22624	3	1.6795128084236979	0.7613373418721724	0.4761037278973599	-0.20188527589105162	0.7519766075320653	70	10	23	fixed responsive region and fixed positive-mean contact set; excludes selection and clipping-boundary uncertainty
cr08008	14	32000	7	5.16347861770304	0.6192652708328745	0.9491122803645237	0.7873234456482476	0.9501381597719624	70	10	23	fixed responsive region and fixed positive-mean contact set; excludes selection and clipping-boundary uncertainty
cr11005	1	354	1	1.139055942631299	0.3372284697102087	-0.0701388532582283	-0.2699764008700601	0.1648372306437417	78	10	23	fixed responsive region and fixed positive-mean contact set; excludes selection and clipping-boundary uncertainty
cr11005	2	500	4	1.6429552214480694	0.2758273952431156	0.05161177365913159	-0.1972766443857267	0.2775869916377115	78	10	23	fixed responsive region and fixed positive-mean contact set; excludes selection and clipping-boundary uncertainty
cr11005	3	707	6	0.6771999849557602	0.3100638008714227	-0.3022464307887583	-0.49221774098259435	-0.06345011254239545	78	10	23	fixed responsive region and fixed positive-mean contact set; excludes selection and clipping-boundary uncertainty
cr11005	4	1000	8	0.9129009054751634	0.28512818882033436	-0.05521584955871742	-0.30943555524423066	0.224769144032676	78	10	23	fixed responsive region and fixed positive-mean contact set; excludes selection and clipping-boundary uncertainty
cr11005	5	1414	14	1.408970754625318	0.347049762671486	0.12458796211892542	-0.14602804390175375	0.36449486953503857	78	10	23	fixed responsive region and fixed positive-mean contact set; excludes selection and clipping-boundary uncertainty
cr11005	6	2000	12	0.614720318185664	0.2843402118574742	-0.3030601819940561	-0.5041199733726209	0.031246176644647725	78	10	23	fixed responsive region and fixed positive-mean contact set; excludes selection and clipping-boundary uncertainty
cr11005	7	2828	10	0.7856034463845248	0.19722197947126088	-0.06556289881508424	-0.31433800815437346	0.22946167453749589	78	10	23	fixed responsive region and fixed positive-mean contact set; excludes selection and clipping-boundary uncertainty
cr11005	8	4000	2	0.6837053648384782	0.2095860881930176	-0.33509818121961965	-0.48065382720178057	-0.10926325772743321	78	10	23	fixed responsive region and fixed positive-mean contact set; excludes selection and clipping-boundary uncertainty
cr11005	9	5656	5	1.321682196709699	0.2528818501619228	-0.1948514940986849	-0.3469811229438355	-0.0009675723835548317	78	10	23	fixed responsive region and fixed positive-mean contact set; excludes selection and clipping-boundary uncertainty
cr11005	10	8000	13	5.892492767795302	0.4956954976481212	0.8082796487998182	0.708764612579648	0.8543812789454567	78	10	23	fixed responsive region and fixed positive-mean contact set; excludes selection and clipping-boundary uncertainty
cr11005	11	11312	11	6.840432960674986	0.3623834248552146	0.46471111292434436	0.36601157224406966	0.551664699193486	78	10	23	fixed responsive region and fixed positive-mean contact set; excludes selection and clipping-boundary uncertainty
cr11005	12	16000	9	22.22367054369255	0.4262977764028347	0.6203577734584556	0.5847783027619142	0.6492552051403021	78	10	23	fixed responsive region and fixed positive-mean contact set; excludes selection and clipping-boundary uncertainty
cr11005	13	22624	3	6.328584054986694	0.606561601644635	0.6692792369889297	0.4970194664463789	0.7703244631233009	78	10	23	fixed responsive region and fixed positive-mean contact set; excludes selection and clipping-boundary uncertainty
cr11005	14	32000	7	14.159931862132078	0.5606323413959686	0.9354465701355759	0.8934682881169939	0.9508418151936161	78	10	23	fixed responsive region and fixed positive-mean contact set; excludes selection and clipping-boundary uncertainty
cr15008	1	354	1	0.37949788806041196	0.2813978144938569	0.14763165335100115	-0.12264738487457193	0.38192501396784706	72	10	23	fixed responsive region and fixed positive-mean contact set; excludes selection and clipping-boundary uncertainty
cr15008	2	500	4	0.7745737073707375	0.44268086273522916	0.7383218836070357	0.2912004530463959	0.799691776322371	72	10	23	fixed responsive region and fixed positive-mean contact set; excludes selection and clipping-boundary uncertainty
cr15008	3	707	6	0.9594906558557115	0.5699311218436933	0.4383921471417143	0.06843853212013618	0.6150671829579049	72	10	23	fixed responsive region and fixed positive-mean contact set; excludes selection and clipping-boundary uncertainty
cr15008	4	1000	8	0.18508349291719245	0.18642314666409338	0.017922321969684733	-0.24934450075654183	0.30059023151322223	72	10	23	fixed responsive region and fixed positive-mean contact set; excludes selection and clipping-boundary uncertainty
cr15008	5	1414	14	0.5246251476999576	0.22216688852496747	0.11430673895534363	-0.1849573078492285	0.40747768097687426	72	10	23	fixed responsive region and fixed positive-mean contact set; excludes selection and clipping-boundary uncertainty
cr15008	6	2000	12	0.13608038272963088	0.13279214496597136	-0.1175547381449648	-0.46230573674769315	0.2922853275977397	72	10	23	fixed responsive region and fixed positive-mean contact set; excludes selection and clipping-boundary uncertainty
cr15008	7	2828	10	0.4756381656684184	0.3314540729515375	0.21821930130298772	-0.24578959171014292	0.5080804349523734	72	10	23	fixed responsive region and fixed positive-mean contact set; excludes selection and clipping-boundary uncertainty
cr15008	8	4000	2	0.8496969604367863	0.45855090434715695	0.602793264101022	0.12444186288090295	0.7747641865623467	72	10	23	fixed responsive region and fixed positive-mean contact set; excludes selection and clipping-boundary uncertainty
cr15008	9	5656	5	3.894261941626265	0.5152454193465733	0.8617861117120261	0.7304481820000789	0.9070696915300892	72	10	23	fixed responsive region and fixed positive-mean contact set; excludes selection and clipping-boundary uncertainty
cr15008	10	8000	13	18.82457642369176	0.5577239731918665	0.8020765352081225	0.7453288111846584	0.8408630355162494	72	10	23	fixed responsive region and fixed positive-mean contact set; excludes selection and clipping-boundary uncertainty
cr15008	11	11312	11	14.925538680411254	0.6537583834301451	0.7664711453376082	0.70682693063697	0.8096820694499314	72	10	23	fixed responsive region and fixed positive-mean contact set; excludes selection and clipping-boundary uncertainty
cr15008	12	16000	9	12.982517927718696	0.46884420943619204	0.8578242011816761	0.803359226277205	0.8883470848825622	72	10	23	fixed responsive region and fixed positive-mean contact set; excludes selection and clipping-boundary uncertainty
cr15008	13	22624	3	2.512252475247526	0.5032874587144638	0.7821583439164305	0.6000408278855247	0.8328037414745393	72	10	23	fixed responsive region and fixed positive-mean contact set; excludes selection and clipping-boundary uncertainty
cr15008	14	32000	7	2.7551589726873917	0.3773151282554042	0.7203283694607119	0.4940229621761854	0.8179720727218154	72	10	23	fixed responsive region and fixed positive-mean contact set; excludes selection and clipping-boundary uncertainty
cr33010	1	354	1	19.15531072715115	0.8668539279956627	0.9501166141702375	0.9279598265731084	0.9623750586620626	68	10	23	fixed responsive region and fixed positive-mean contact set; excludes selection and clipping-boundary uncertainty
cr33010	2	500	4	17.904961100685234	0.5643082747437626	0.9580055347662718	0.9322526948339084	0.9692997508370268	68	10	23	fixed responsive region and fixed positive-mean contact set; excludes selection and clipping-boundary uncertainty
cr33010	3	707	6	18.906286445638028	0.5286391212853161	0.9787729219341025	0.963285743409931	0.9848767095151097	68	10	23	fixed responsive region and fixed positive-mean contact set; excludes selection and clipping-boundary uncertainty
cr33010	4	1000	8	20.835094408133628	0.5146489360002334	0.9475816167127081	0.9279705567060459	0.9590271132651885	68	10	23	fixed responsive region and fixed positive-mean contact set; excludes selection and clipping-boundary uncertainty
cr33010	5	1414	14	20.522906375604883	0.7298203414255084	0.940875896742033	0.915354575821787	0.9559586235061258	68	10	23	fixed responsive region and fixed positive-mean contact set; excludes selection and clipping-boundary uncertainty
cr33010	6	2000	12	36.333650064352845	0.9825883377002905	0.9429542550542858	0.9249849859503174	0.9558693424679789	68	10	23	fixed responsive region and fixed positive-mean contact set; excludes selection and clipping-boundary uncertainty
cr33010	7	2828	10	33.56475387734852	0.8458744338913359	0.9155819306442842	0.8945258085432864	0.9324036333200426	68	10	23	fixed responsive region and fixed positive-mean contact set; excludes selection and clipping-boundary uncertainty
cr33010	8	4000	2	7.686331312869848	0.6250871909446505	0.37469437002542283	0.26344431763997567	0.46634031225855044	68	10	23	fixed responsive region and fixed positive-mean contact set; excludes selection and clipping-boundary uncertainty
cr33010	9	5656	5	1.2016151124916392	0.5128567027576785	0.31699617459589463	-0.2194023660409033	0.6198104927957153	68	10	23	fixed responsive region and fixed positive-mean contact set; excludes selection and clipping-boundary uncertainty
cr33010	10	8000	13	0.04691627659498039	0.15526788438782094	-0.3376516495727473	-0.713272376514094	0.3712536989768922	68	10	23	fixed responsive region and fixed positive-mean contact set; excludes selection and clipping-boundary uncertainty
cr33010	11	11312	11	1.0526873602392897	0.6616000089790497	0.0897192879108017	-0.39617797027191687	0.5656124497336178	68	10	23	fixed responsive region and fixed positive-mean contact set; excludes selection and clipping-boundary uncertainty
cr33010	12	16000	9	0.3814627868015563	0.38600666421376617	0.11365516404064825	-0.5727781069214989	0.6981046587351434	68	10	23	fixed responsive region and fixed positive-mean contact set; excludes selection and clipping-boundary uncertainty
cr33010	13	22624	3	0.15390359297367553	0.28445999703893704	-0.5242253754995145	-0.7782566398121207	0.2980614172733606	68	10	23	fixed responsive region and fixed positive-mean contact set; excludes selection and clipping-boundary uncertainty
cr33010	14	32000	7	0.05969786521135774	0.10296689362611049	-0.6958720671809148	-0.8764482479097128	0.3422243696531923	68	10	23	fixed responsive region and fixed positive-mean contact set; excludes selection and clipping-boundary uncertainty
sd21012	1	354	1	19.621536312361393	1.0455785537137146	0.8757792178656496	0.8098751564745682	0.9186116837452666	70	10	23	fixed responsive region and fixed positive-mean contact set; excludes selection and clipping-boundary uncertainty
sd21012	2	500	4	22.051563029318807	1.078738040842176	0.9230913026508839	0.8636713551568049	0.9555765137108073	70	10	23	fixed responsive region and fixed positive-mean contact set; excludes selection and clipping-boundary uncertainty
sd21012	3	707	6	21.58919587196815	1.1255145821224568	0.844513540495813	0.7628379122282277	0.8952704187737436	70	10	23	fixed responsive region and fixed positive-mean contact set; excludes selection and clipping-boundary uncertainty
sd21012	4	1000	8	24.94272949517174	1.1512963120833197	0.9179352545049857	0.86195218845675	0.9514324288456597	70	10	23	fixed responsive region and fixed positive-mean contact set; excludes selection and clipping-boundary uncertainty
sd21012	5	1414	14	57.1002776468123	1.4665438500844101	0.9322243226359478	0.8978754694254715	0.9537549325238122	70	10	23	fixed responsive region and fixed positive-mean contact set; excludes selection and clipping-boundary uncertainty
sd21012	6	2000	12	32.84146140010827	1.4332445383667727	0.8903504497626624	0.8369369482814963	0.9239305062189275	70	10	23	fixed responsive region and fixed positive-mean contact set; excludes selection and clipping-boundary uncertainty
sd21012	7	2828	10	7.494039324567376	1.082555938534312	0.21315581021331342	-0.03248665605256568	0.40065714762649035	70	10	23	fixed responsive region and fixed positive-mean contact set; excludes selection and clipping-boundary uncertainty
sd21012	8	4000	2	2.3078817114888337	0.6802128149675228	-0.004857656204455724	-0.2699282127979657	0.2875101653324755	71	10	23	fixed responsive region and fixed positive-mean contact set; excludes selection and clipping-boundary uncertainty
sd21012	9	5656	5	6.367957986274819	0.9960048457568095	0.5336669473952995	0.30681220642650725	0.6982845676149538	70	10	23	fixed responsive region and fixed positive-mean contact set; excludes selection and clipping-boundary uncertainty
sd21012	10	8000	13	3.199529921246091	0.5948104424915014	0.24604577359384136	-0.03748451096706055	0.5266181790141815	70	10	23	fixed responsive region and fixed positive-mean contact set; excludes selection and clipping-boundary uncertainty
sd21012	11	11312	11	3.6583632807725186	1.097734055217644	0.6928277078966544	0.15461422448541515	0.8492356862654719	70	10	23	fixed responsive region and fixed positive-mean contact set; excludes selection and clipping-boundary uncertainty
sd21012	12	16000	9	1.6023540608029068	1.0970700583322777	0.3139987583123746	-0.29350174601599416	0.6828092328939154	70	10	23	fixed responsive region and fixed positive-mean contact set; excludes selection and clipping-boundary uncertainty
sd21012	13	22624	3	2.2799359142263445	1.2945032339712879	0.41163060149083386	-0.19848090825700632	0.7556484505457944	70	10	23	fixed responsive region and fixed positive-mean contact set; excludes selection and clipping-boundary uncertainty
sd21012	14	32000	7	0.3596539018981261	0.38718752551773433	-0.3411486047713961	-0.6705972915258427	0.35285345300411763	70	10	23	fixed responsive region and fixed positive-mean contact set; excludes selection and clipping-boundary uncertainty
sd24010	1	354	1	6.830215402492631	0.5831507954109351	0.7831784210125968	0.6505934263936317	0.8521051673849299	77	10	23	fixed responsive region and fixed positive-mean contact set; excludes selection and clipping-boundary uncertainty
sd24010	2	500	4	11.377685004967736	0.7559241248941602	0.5417355752552424	0.43987480692678804	0.6345026146377746	78	10	23	fixed responsive region and fixed positive-mean contact set; excludes selection and clipping-boundary uncertainty
sd24010	3	707	6	10.84886139407592	0.735772198302721	0.5193437857757331	0.38518291972788427	0.6233258811922864	77	10	23	fixed responsive region and fixed positive-mean contact set; excludes selection and clipping-boundary uncertainty
sd24010	4	1000	8	12.179588117541917	1.0381752045074253	0.6825884403865385	0.6041571808959848	0.7439857449914205	77	10	23	fixed responsive region and fixed positive-mean contact set; excludes selection and clipping-boundary uncertainty
sd24010	5	1414	14	33.47182019789281	0.9368726441642106	0.5075769063950486	0.45552419229012775	0.5543388098034858	77	10	23	fixed responsive region and fixed positive-mean contact set; excludes selection and clipping-boundary uncertainty
sd24010	6	2000	12	42.87903012523474	0.8749960394253393	0.35111832941931803	0.30079073776670057	0.39939993092969883	77	10	23	fixed responsive region and fixed positive-mean contact set; excludes selection and clipping-boundary uncertainty
sd24010	7	2828	10	52.266253291995874	0.8907566564416388	0.26863597204588946	0.21372952574943546	0.31750007358858184	77	10	23	fixed responsive region and fixed positive-mean contact set; excludes selection and clipping-boundary uncertainty
sd24010	8	4000	2	34.505853619549995	0.6906532194617664	0.3390033777396462	0.2822400900173494	0.39053681625661635	78	10	23	fixed responsive region and fixed positive-mean contact set; excludes selection and clipping-boundary uncertainty
sd24010	9	5656	5	6.694856311027928	0.6750041913755793	0.6889430463548089	0.5718319595511461	0.761540336204453	77	10	23	fixed responsive region and fixed positive-mean contact set; excludes selection and clipping-boundary uncertainty
sd24010	10	8000	13	0.5092056824730108	0.17712535048333616	0.40583748473294307	0.2815677215183386	0.5078263210103655	77	10	23	fixed responsive region and fixed positive-mean contact set; excludes selection and clipping-boundary uncertainty
sd24010	11	11312	11	0.3658110255469993	0.06778271470248873	0.27090709778634436	0.13177542616132829	0.39493797529622204	77	10	23	fixed responsive region and fixed positive-mean contact set; excludes selection and clipping-boundary uncertainty
sd24010	12	16000	9	0.0	0.0	0.18674181346604055	-0.05553474421389669	0.3913123492883666	77	10	23	fixed responsive region and fixed positive-mean contact set; excludes selection and clipping-boundary uncertainty
sd24010	13	22624	3	0.0	0.0	0.06860763863982103	-0.13700276925044677	0.2547237247766435	78	10	23	fixed responsive region and fixed positive-mean contact set; excludes selection and clipping-boundary uncertainty
sd24010	14	32000	7	1.073683241340008	0.14206831706762818	-0.36079187880812474	-0.49535387999143676	-0.18958539601017005	77	10	23	fixed responsive region and fixed positive-mean contact set; excludes selection and clipping-boundary uncertainty
sd26006	1	354	1	9.114161267978652	0.7016683522408277	0.8246674787156708	0.7090510152461491	0.870336271914913	60	10	23	fixed responsive region and fixed positive-mean contact set; excludes selection and clipping-boundary uncertainty
sd26006	2	500	4	9.168565986228254	0.8321826672761616	0.7850094771265046	0.6630393885454832	0.8377662046504538	60	10	23	fixed responsive region and fixed positive-mean contact set; excludes selection and clipping-boundary uncertainty
sd26006	3	707	6	12.261403251436256	0.7035130605947713	0.9608554334536265	0.9186130521408493	0.9695652655737363	60	10	23	fixed responsive region and fixed positive-mean contact set; excludes selection and clipping-boundary uncertainty
sd26006	4	1000	8	10.204850466528132	0.8665759182864845	0.946443095537755	0.8910480216386545	0.9572983809295892	60	10	23	fixed responsive region and fixed positive-mean contact set; excludes selection and clipping-boundary uncertainty
sd26006	5	1414	14	12.860900460416412	0.6810336079879744	0.9448547231754798	0.9013997910704135	0.9584233057279024	60	10	23	fixed responsive region and fixed positive-mean contact set; excludes selection and clipping-boundary uncertainty
sd26006	6	2000	12	10.671843295440656	0.7870287287795026	0.9081262333351652	0.8399735183040755	0.9322348015240918	60	10	23	fixed responsive region and fixed positive-mean contact set; excludes selection and clipping-boundary uncertainty
sd26006	7	2828	10	6.412398850996211	0.7975903609125157	0.8588761097200361	0.6942597128597123	0.9002804794103897	60	10	23	fixed responsive region and fixed positive-mean contact set; excludes selection and clipping-boundary uncertainty
sd26006	8	4000	2	12.106810262082675	1.7042285393210472	0.7568707527553	0.6225084422262179	0.8355107918106234	61	10	23	fixed responsive region and fixed positive-mean contact set; excludes selection and clipping-boundary uncertainty
sd26006	9	5656	5	20.585183351668505	0.8143559937900897	0.8642480982759075	0.8182490559335427	0.893465364717299	60	10	23	fixed responsive region and fixed positive-mean contact set; excludes selection and clipping-boundary uncertainty
sd26006	10	8000	13	27.403652568960602	0.8256479977804198	0.9370492482473031	0.9094126592110533	0.9532370906739898	60	10	23	fixed responsive region and fixed positive-mean contact set; excludes selection and clipping-boundary uncertainty
sd26006	11	11312	11	19.548903149574215	0.7464859427620921	0.9554669236786639	0.9219919928247037	0.9651850543789787	60	10	23	fixed responsive region and fixed positive-mean contact set; excludes selection and clipping-boundary uncertainty
sd26006	12	16000	9	14.567340382186366	0.9044413011651198	0.8463447195330629	0.782037114008129	0.8793347810272142	60	10	23	fixed responsive region and fixed positive-mean contact set; excludes selection and clipping-boundary uncertainty
sd26006	13	22624	3	11.905303141425257	1.109691703049863	0.754175293610224	0.6499935133546308	0.817055721508312	60	10	23	fixed responsive region and fixed positive-mean contact set; excludes selection and clipping-boundary uncertainty
sd26006	14	32000	7	11.721237012590148	1.027378542691344	0.8775685049286602	0.7934556220656706	0.9112839046442989	60	10	23	fixed responsive region and fixed positive-mean contact set; excludes selection and clipping-boundary uncertainty
sd27005	1	354	1	1.1945110126628267	0.4963729936615801	0.43081974698028874	-0.16097381348681247	0.7241731180536939	74	10	23	fixed responsive region and fixed positive-mean contact set; excludes selection and clipping-boundary uncertainty
sd27005	2	500	4	1.287096337261353	0.95281048437036	0.4860465572067434	-0.3722326356553968	0.8020411482168636	74	10	23	fixed responsive region and fixed positive-mean contact set; excludes selection and clipping-boundary uncertainty
sd27005	3	707	6	1.2854927534795493	0.5715763025202445	0.21369951092182213	-0.368236550804549	0.5589397532933612	74	10	23	fixed responsive region and fixed positive-mean contact set; excludes selection and clipping-boundary uncertainty
sd27005	4	1000	8	3.0413976682953576	0.8044957977898238	0.9076145045042264	0.5362761694048986	0.930061240829265	74	10	23	fixed responsive region and fixed positive-mean contact set; excludes selection and clipping-boundary uncertainty
sd27005	5	1414	14	2.8093687747153115	0.6853443359222458	0.7181702235734432	0.28101012518860147	0.8332967540104437	74	10	23	fixed responsive region and fixed positive-mean contact set; excludes selection and clipping-boundary uncertainty
sd27005	6	2000	12	2.2827034955747836	1.0033689726775274	0.5879030370777768	-0.2301090982046467	0.8379452940413634	74	10	23	fixed responsive region and fixed positive-mean contact set; excludes selection and clipping-boundary uncertainty
sd27005	7	2828	10	2.7379448755686386	0.7616033072200794	0.651426656883306	0.24472481898780085	0.8094765195587953	74	10	23	fixed responsive region and fixed positive-mean contact set; excludes selection and clipping-boundary uncertainty
sd27005	8	4000	2	2.2623938393839356	0.7117669122708447	0.6095530576670123	0.11516707283236892	0.7957483895969392	75	10	23	fixed responsive region and fixed positive-mean contact set; excludes selection and clipping-boundary uncertainty
sd27005	9	5656	5	5.639694645140188	1.1908900185285334	0.9041845136348999	0.7641001592838522	0.923589198765169	74	10	23	fixed responsive region and fixed positive-mean contact set; excludes selection and clipping-boundary uncertainty
sd27005	10	8000	13	11.221209162958338	1.0821388251037332	0.9852270508593785	0.9479172010494843	0.9858892841001814	74	10	23	fixed responsive region and fixed positive-mean contact set; excludes selection and clipping-boundary uncertainty
sd27005	11	11312	11	14.423232803760856	1.0598085110754558	0.9702430721131536	0.9365599389184203	0.9786283437136888	74	10	23	fixed responsive region and fixed positive-mean contact set; excludes selection and clipping-boundary uncertainty
sd27005	12	16000	9	16.054521683399575	1.2137718401984177	0.979451900106414	0.9402225825411235	0.9890963304814469	74	10	23	fixed responsive region and fixed positive-mean contact set; excludes selection and clipping-boundary uncertainty
sd27005	13	22624	3	33.321432750682476	1.122984296626966	0.9900324708187882	0.977892120761112	0.9916939842600458	75	10	23	fixed responsive region and fixed positive-mean contact set; excludes selection and clipping-boundary uncertainty
sd27005	14	32000	7	51.80761586669178	1.7194931751507316	0.9839699398423045	0.9722500924301173	0.9873630206755273	74	10	23	fixed responsive region and fixed positive-mean contact set; excludes selection and clipping-boundary uncertainty
